# The replicative amplification of MITEs and their impact on rice trait variability

**DOI:** 10.1101/2020.10.01.322784

**Authors:** Raul Castanera, Pol Vendrell-Mir, Amélie Bardil, Marie-Christine Carpentier, Olivier Panaud, Josep M. Casacuberta

## Abstract

Transposable elements (TEs) are a rich source of genetic variability. Among TEs, Miniature Inverted-repeat Transposable Elements (MITEs) are of particular interest as they are present in high copy numbers in plant genomes and are closely associated with genes. MITEs are deletion derivatives of class II transposons, and can be mobilized by the transposases encoded by the latters through a typical cut-and-paste mechanism. However, this mechanism cannot account for the high copy number MITEs attain in plant genomes, and the mechanism by which MITEs amplify remains elusive.

We present here an analysis of 103,109 Transposon Insertion Polymorphisms (TIPs) in 1,059 *O. sativa* genomes representing the main rice population groups. We show that an important fraction of MITE insertions has been fixed in rice concomitantly with rice domestication. However, another fraction of MITE insertions is present at low frequencies. We performed MITE TIP-GWAS to study the impact of these elements on agronomically important traits and found that these elements uncover more trait associations than SNPs on important phenotypes such as grain width. Finally, using SNP-GWAS and TIP-GWAS we provide evidences of the replicative amplification of MITEs, suggesting a mechanism of amplification uncoupled from the typical cut-and-paste mechanism of class II transposons.
