## Supplemental Table S2 for "The replicative amplification of MITEs and their impact on rice trait variability"

### Sheet: cat2
Supplementary Table S7. List of High-frequency MITE insertions present in Nipponbare and absent in O. rufipogon, present in genic regions.
MITE TIP windows			Overlapping annotation (gene + 1Kb upstream/downstream)
chromosome	start	end	MSU7 locus	QTARO overlapping gene + description
chr01	5772500	5773500	LOC_Os01g10820	Os01g0205700_resistanceor_toleranceCold_tolerance
chr01	5772500	5773500	LOC_Os01g10820	Os01g0205700_resistanceor_toleranceDrought_tolerance
chr01	5772500	5773500	LOC_Os01g10820	Os01g0205700_resistanceor_toleranceOther_stress_resistance
chr01	5772500	5773500	LOC_Os01g10820	Os01g0205700_resistanceor_toleranceSalinity_tolerance
chr01	5772500	5773500	LOC_Os01g10830	Os01g0205700_resistanceor_toleranceCold_tolerance
chr01	5772500	5773500	LOC_Os01g10830	Os01g0205700_resistanceor_toleranceDrought_tolerance
chr01	5772500	5773500	LOC_Os01g10830	Os01g0205700_resistanceor_toleranceOther_stress_resistance
chr01	5772500	5773500	LOC_Os01g10830	Os01g0205700_resistanceor_toleranceSalinity_tolerance
chr01	11221000	11222000	LOC_Os01g19760	Os01g0302500_Morphological_trait_Culm_leaf
chr01	11221000	11222000	LOC_Os01g19770	Os01g0302500_Morphological_trait_Culm_leaf
chr01	27017000	27017500	LOC_Os01g47280	Os01g0633100_Morphological_trait_Seed
chr01	27017000	27017500	LOC_Os01g47280	Os01g0633100_Physiological_trait_Eating_quality
chr01	34655500	34656500	LOC_Os01g59930	Os01g0777300_Others_Others
chr02	3658500	3659000	LOC_Os02g07120	Os02g0167700_Morphological_trait_Root
chr02	31566500	31567000	LOC_Os02g51540	Os02g0735200_Morphological_trait_Dwarf
chr02	31566500	31567000	LOC_Os02g51540	Os02g0735200_resistanceor_toleranceOther_soil_stress
chr02	33129000	33129500	LOC_Os02g54090	Os02g0765300_Physiological_trait_Eating_quality
chr03	1859000	1860000	LOC_Os03g04060	Os03g0133400_resistanceor_toleranceBlast_resistance
chr03	6165000	6166000	LOC_Os03g11780	Os03g0216700_resistanceor_toleranceOther_soil_stress
chr03	24962500	24963000	LOC_Os03g44380	Os03g0633500_Morphological_trait_Root
chr03	35211500	35213000	LOC_Os03g62160	Os03g0818800_Morphological_trait_Panicle_flower
chr03	35211500	35213000	LOC_Os03g62170	Os03g0818800_Morphological_trait_Panicle_flower
chr03	35282000	35285000	LOC_Os03g62280	Os03g0820600_Physiological_trait_Germination_dormancy
chr03	35282000	35285000	LOC_Os03g62280	Os03g0820600_resistanceor_toleranceBacterial_blight_resistance
chr03	35282000	35285000	LOC_Os03g62280	Os03g0820600_resistanceor_toleranceBlast_resistance
chr03	35282000	35285000	LOC_Os03g62280	Os03g0820600_resistanceor_toleranceInsect_resistance
chr04	22986000	22986500	LOC_Os04g38700	Os04g0452500_Physiological_trait_Sterility
chr05	27825500	27826500	LOC_Os05g48560	Os05g0557700_resistanceor_toleranceOther_soil_stress
chr06	24788000	24789000	LOC_Os06g41360	Os06g0604200_resistanceor_toleranceInsect_resistance
chr06	29340500	29341500	LOC_Os06g48500	Os06g0682900_resistanceor_toleranceOthers
chr07	2677500	2678500	LOC_Os07g05630	Os07g0150700_Physiological_trait_Sterility
chr07	2677500	2678500	LOC_Os07g05630	Os07g0150700_resistanceor_toleranceSalinity_tolerance
chr07	2830000	2831000	LOC_Os07g05890	Os07g0152900_Physiological_trait_Source_activity
chr07	2830000	2831000	LOC_Os07g05890	Os07g0152900_resistanceor_toleranceDwarf
chr07	24144000	24145500	LOC_Os07g40280	Os07g0580500_Morphological_trait_Culm_leaf
chr07	24144000	24145500	LOC_Os07g40280	Os07g0580500_Morphological_trait_Dwarf
chr09	16962000	16963500	LOC_Os09g27890	Os09g0439800_Morphological_trait_Root
chr09	16962000	16963500	LOC_Os09g27890	Os09g0439800_Physiological_trait_Seed
chr09	16962000	16963500	LOC_Os09g27890	Os09g0439800_resistanceor_toleranceDrought_tolerance
chr09	16962000	16963500	LOC_Os09g27900	Os09g0439800_Morphological_trait_Root
chr09	16962000	16963500	LOC_Os09g27900	Os09g0439800_Physiological_trait_Seed
chr09	16962000	16963500	LOC_Os09g27900	Os09g0439800_resistanceor_toleranceDrought_tolerance
chr09	20753000	20753500	LOC_Os09g36040	Os09g0516200_resistanceor_toleranceOther_disease_resistance
chr09	21575500	21577000	LOC_Os09g37360	Os09g0529700_Morphological_trait_Shoot_seedling
chr09	21575500	21577000	LOC_Os09g37360	Os09g0529700_Physiological_trait_Eating_quality
chr09	21575500	21577000	LOC_Os09g37369	Os09g0529700_Morphological_trait_Shoot_seedling
chr09	21575500	21577000	LOC_Os09g37369	Os09g0529700_Physiological_trait_Eating_quality
chr01	266500	267500	LOC_Os01g01510
chr01	272500	274500	LOC_Os01g01520
chr01	1336000	1338000	LOC_Os01g03300
chr01	1336000	1338000	LOC_Os01g03310
chr01	1788000	1789000	LOC_Os01g04110
chr01	2849500	2850500	LOC_Os01g05970
chr01	4568500	4569000	LOC_Os01g09080
chr01	4691000	4692500	LOC_Os01g09252
chr01	5317500	5319000	LOC_Os01g10140
chr01	5372000	5374000	LOC_Os01g10210
chr01	5916500	5918000	LOC_Os01g11070
chr01	5916500	5918000	LOC_Os01g11080
chr01	6097000	6098000	LOC_Os01g11350
chr01	6334000	6335000	LOC_Os01g11720
chr01	6417000	6418000	LOC_Os01g11860
chr01	7052000	7053000	LOC_Os01g12750
chr01	7069500	7071500	LOC_Os01g12770
chr01	7218500	7219500	LOC_Os01g13000
chr01	7493500	7495000	LOC_Os01g13460
chr01	7902500	7903000	LOC_Os01g14110
chr01	7926000	7926500	LOC_Os01g14130
chr01	8211500	8212500	LOC_Os01g14690
chr01	9086500	9087500	LOC_Os01g16120
chr01	9295500	9296500	LOC_Os01g16370
chr01	9329500	9330000	LOC_Os01g16430
chr01	9896500	9897500	LOC_Os01g17214
chr01	10150500	10151500	LOC_Os01g18120
chr01	11597000	11598000	LOC_Os01g20810
chr01	11824000	11825000	LOC_Os01g21200
chr01	12204000	12204500	LOC_Os01g21740
chr01	12672500	12674000	LOC_Os01g22550
chr01	13988500	13989500	LOC_Os01g24840
chr01	15024000	15024500	LOC_Os01g26970
chr01	15410000	15410500	LOC_Os01g27630
chr01	15836500	15837000	LOC_Os01g28260
chr01	17156000	17156500	LOC_Os01g31360
chr01	17229000	17230500	LOC_Os01g31494
chr01	17459500	17460500	LOC_Os01g31870
chr01	17752000	17753500	LOC_Os01g32350
chr01	18203000	18205000	LOC_Os01g33090
chr01	18662500	18664000	LOC_Os01g33930
chr01	18676000	18677000	LOC_Os01g33950
chr01	18770500	18771500	LOC_Os01g34080
chr01	18850500	18851500	LOC_Os01g34190
chr01	18939000	18940000	LOC_Os01g34330
chr01	18939000	18940000	LOC_Os01g34350
chr01	18987000	18988000	LOC_Os01g34430
chr01	18992000	18993000	LOC_Os01g34440
chr01	18992000	18993000	LOC_Os01g34450
chr01	19175500	19176500	LOC_Os01g34770
chr01	19233000	19234000	LOC_Os01g34830
chr01	19395000	19395500	LOC_Os01g35050
chr01	20064500	20065500	LOC_Os01g36240
chr01	20651000	20651500	LOC_Os01g37020
chr01	21262500	21263500	LOC_Os01g37950
chr01	21274000	21276000	LOC_Os01g37970
chr01	21274000	21276000	LOC_Os01g37980
chr01	21717000	21718000	LOC_Os01g38660
chr01	21925000	21926000	LOC_Os01g39000
chr01	22004000	22004500	LOC_Os01g39120
chr01	22171000	22172000	LOC_Os01g39380
chr01	22341500	22343000	LOC_Os01g39600
chr01	22560500	22561000	LOC_Os01g40000
chr01	22597000	22597500	LOC_Os01g40050
chr01	22794500	22795000	LOC_Os01g40370
chr01	22802500	22803000	LOC_Os01g40390
chr01	23028000	23030000	LOC_Os01g40760
chr01	23188000	23189500	LOC_Os01g40990
chr01	23978500	23979500	LOC_Os01g42294
chr01	24311000	24312000	LOC_Os01g42730
chr01	25330000	25331000	LOC_Os01g44190
chr01	25769000	25770000	LOC_Os01g45410
chr01	25925500	25926500	LOC_Os01g45640
chr01	26250000	26251500	LOC_Os01g46169
chr01	26266500	26267500	LOC_Os01g46169
chr01	27667500	27668000	LOC_Os01g48270
chr01	27667500	27668000	LOC_Os01g48280
chr01	28027500	28028500	LOC_Os01g48840
chr01	28027500	28028500	LOC_Os01g48850
chr01	28123500	28125000	LOC_Os01g48980
chr01	29455000	29455500	LOC_Os01g51240
chr01	29521000	29522000	LOC_Os01g51330
chr01	29789000	29789500	LOC_Os01g51810
chr01	30183500	30184000	LOC_Os01g52530
chr01	30275500	30276000	LOC_Os01g52670
chr01	30524500	30525000	LOC_Os01g53130
chr01	30670500	30672000	LOC_Os01g53380
chr01	30977500	30978000	LOC_Os01g53880
chr01	31642000	31642500	LOC_Os01g55040
chr01	31650500	31651500	LOC_Os01g55050
chr01	31817500	31818000	LOC_Os01g55280
chr01	32977500	32978500	LOC_Os01g57073
chr01	33247000	33247500	LOC_Os01g57550
chr01	33396500	33398000	LOC_Os01g57740
chr01	33396500	33398000	LOC_Os01g57750
chr01	33617500	33618500	LOC_Os01g58130
chr01	34400000	34400500	LOC_Os01g59470
chr01	34474000	34475000	LOC_Os01g59600
chr01	34919000	34919500	LOC_Os01g60360
chr01	36772500	36773000	LOC_Os01g63470
chr01	37149500	37150500	LOC_Os01g63980
chr01	37459000	37459500	LOC_Os01g64560
chr01	37827000	37828500	LOC_Os01g65169
chr01	37827000	37828500	LOC_Os01g65190
chr01	37933500	37935500	LOC_Os01g65370
chr01	38417500	38418000	LOC_Os01g66140
chr01	39069000	39070000	LOC_Os01g67310
chr01	39069000	39070000	LOC_Os01g67314
chr01	39254500	39255000	LOC_Os01g67530
chr01	39431000	39431500	LOC_Os01g67850
chr01	40005000	40006000	LOC_Os01g68860
chr01	41144000	41145500	LOC_Os01g71090
chr01	41144000	41145500	LOC_Os01g71094
chr01	41179000	41179500	LOC_Os01g71170
chr01	42213500	42215000	LOC_Os01g72760
chr01	43230500	43232000	LOC_Os01g74640
chr01	43230500	43232000	LOC_Os01g74650
chr02	431000	431500	LOC_Os02g01780
chr02	450000	451000	LOC_Os02g01810
chr02	450000	451000	LOC_Os02g01820
chr02	713000	713500	LOC_Os02g02230
chr02	1558000	1558500	LOC_Os02g03710
chr02	1936000	1937000	LOC_Os02g04390
chr02	3039500	3041500	LOC_Os02g06090
chr02	3039500	3041500	LOC_Os02g06100
chr02	3567000	3567500	LOC_Os02g06990
chr02	3573000	3573500	LOC_Os02g07000
chr02	3680500	3682000	LOC_Os02g07160
chr02	3680500	3682000	LOC_Os02g07170
chr02	3699500	3700500	LOC_Os02g07190
chr02	3778500	3779000	LOC_Os02g07340
chr02	3797000	3797500	LOC_Os02g07350
chr02	3797000	3797500	LOC_Os02g07360
chr02	4724000	4724500	LOC_Os02g09200
chr02	4830500	4831000	LOC_Os02g09410
chr02	4830500	4831000	LOC_Os02g09420
chr02	4841500	4843000	LOC_Os02g09430
chr02	4841500	4843000	LOC_Os02g09440
chr02	5739500	5740500	LOC_Os02g10800
chr02	5739500	5740500	LOC_Os02g10810
chr02	6849000	6849500	LOC_Os02g12960
chr02	7517500	7518500	LOC_Os02g13870
chr02	7845500	7846500	LOC_Os02g14290
chr02	8725500	8726500	LOC_Os02g15550
chr02	10082000	10083500	LOC_Os02g17500
chr02	10332500	10333000	LOC_Os02g17850
chr02	10859500	10860500	LOC_Os02g18630
chr02	12113500	12114000	LOC_Os02g20540
chr02	12582500	12583500	LOC_Os02g21190
chr02	13283000	13284500	LOC_Os02g22260
chr02	15492000	15493000	LOC_Os02g26380
chr02	16046000	16047500	LOC_Os02g27260
chr02	16103500	16104500	LOC_Os02g27340
chr02	16916000	16916500	LOC_Os02g28580
chr02	16999500	17000500	LOC_Os02g28730
chr02	18109500	18110500	LOC_Os02g30410
chr02	18119500	18120000	LOC_Os02g30420
chr02	18908000	18908500	LOC_Os02g32009
chr02	19924000	19924500	LOC_Os02g33500
chr02	20416500	20417000	LOC_Os02g34140
chr02	20527500	20529500	LOC_Os02g34310
chr02	20702500	20703500	LOC_Os02g34530
chr02	20702500	20703500	LOC_Os02g34540
chr02	21529000	21530000	LOC_Os02g35830
chr02	21529000	21530000	LOC_Os02g35840
chr02	21899500	21900500	LOC_Os02g36264
chr02	21904000	21905000	LOC_Os02g36280
chr02	22009000	22009500	LOC_Os02g36440
chr02	22579500	22580500	LOC_Os02g37380
chr02	23247500	23248000	LOC_Os02g38450
chr02	23263500	23265000	LOC_Os02g38480
chr02	23273500	23274000	LOC_Os02g38490
chr02	23820000	23821000	LOC_Os02g39470
chr02	23820000	23821000	LOC_Os02g39480
chr02	24573500	24575000	LOC_Os02g40514
chr02	24746000	24746500	LOC_Os02g40830
chr02	24753000	24753500	LOC_Os02g40840
chr02	25462500	25463500	LOC_Os02g42330
chr02	25462500	25463500	LOC_Os02g42340
chr02	25465000	25466000	LOC_Os02g42350
chr02	25788500	25789500	LOC_Os02g42880
chr02	26267000	26268000	LOC_Os02g43530
chr02	26523500	26524500	LOC_Os02g43930
chr02	26523500	26524500	LOC_Os02g43940
chr02	28452500	28454000	LOC_Os02g46620
chr02	28484500	28485000	LOC_Os02g46670
chr02	28537500	28538500	LOC_Os02g46720
chr02	28537500	28538500	LOC_Os02g46730
chr02	28736500	28738000	LOC_Os02g47070
chr02	29057500	29059000	LOC_Os02g47560
chr02	29504000	29504500	LOC_Os02g48190
chr02	29727000	29728500	LOC_Os02g48560
chr02	30200000	30201000	LOC_Os02g49420
chr02	30782000	30783500	LOC_Os02g50400
chr02	31101500	31102500	LOC_Os02g50880
chr02	31966500	31967500	LOC_Os02g52210
chr02	33584500	33585500	LOC_Os02g54840
chr02	34839500	34840000	LOC_Os02g56850
chr02	35541500	35542500	LOC_Os02g58050
chr02	35711000	35712500	LOC_Os02g58390
chr02	35711000	35712500	LOC_Os02g58400
chr02	35891500	35892000	LOC_Os02g58740
chr03	165000	165500	LOC_Os03g01240
chr03	191000	192500	LOC_Os03g01270
chr03	262000	263500	LOC_Os03g01350
chr03	343000	343500	LOC_Os03g01540
chr03	538000	538500	LOC_Os03g01880
chr03	632000	632500	LOC_Os03g02010
chr03	1103000	1104000	LOC_Os03g02820
chr03	1103000	1104000	LOC_Os03g02830
chr03	2460000	2461000	LOC_Os03g05049
chr03	2842500	2843500	LOC_Os03g05700
chr03	2842500	2843500	LOC_Os03g05710
chr03	2851500	2852500	LOC_Os03g05720
chr03	2851500	2852500	LOC_Os03g05730
chr03	3067500	3068500	LOC_Os03g06120
chr03	3753000	3754000	LOC_Os03g07390
chr03	3771500	3773000	LOC_Os03g07430
chr03	3978000	3978500	LOC_Os03g07810
chr03	3978000	3978500	LOC_Os03g07820
chr03	4001000	4001500	LOC_Os03g07880
chr03	4134500	4136000	LOC_Os03g08100
chr03	4136500	4138000	LOC_Os03g08100
chr03	4136500	4138000	LOC_Os03g08110
chr03	7070500	7072000	LOC_Os03g13080
chr03	7749000	7750500	LOC_Os03g14250
chr03	7749000	7750500	LOC_Os03g14254
chr03	8215500	8216000	LOC_Os03g15040
chr03	8227000	8228500	LOC_Os03g15060
chr03	8309500	8310500	LOC_Os03g15190
chr03	8840500	8841500	LOC_Os03g16050
chr03	8874000	8875000	LOC_Os03g16090
chr03	9381000	9382000	LOC_Os03g16880
chr03	9710000	9711000	LOC_Os03g17460
chr03	9743000	9744000	LOC_Os03g17540
chr03	9965500	9966500	LOC_Os03g17890
chr03	10803500	10804000	LOC_Os03g19220
chr03	10924000	10924500	LOC_Os03g19410
chr03	11218500	11220000	LOC_Os03g19940
chr03	12325000	12325500	LOC_Os03g21580
chr03	12353500	12354000	LOC_Os03g21630
chr03	12353500	12354000	LOC_Os03g21640
chr03	12384000	12384500	LOC_Os03g21690
chr03	12863000	12864000	LOC_Os03g22440
chr03	12952500	12953000	LOC_Os03g22540
chr03	13701500	13702000	LOC_Os03g24130
chr03	13766500	13767500	LOC_Os03g24210
chr03	14269000	14270000	LOC_Os03g25000
chr03	14468500	14469500	LOC_Os03g25330
chr03	14787000	14787500	LOC_Os03g25850
chr03	14869000	14870000	LOC_Os03g25960
chr03	15571000	15574500	LOC_Os03g27190
chr03	15813000	15814000	LOC_Os03g27580
chr03	17198500	17200000	LOC_Os03g30120
chr03	17206500	17207500	LOC_Os03g30130
chr03	17427500	17428000	LOC_Os03g30530
chr03	17706000	17707500	LOC_Os03g31070
chr03	17710000	17710500	LOC_Os03g31070
chr03	21231500	21232500	LOC_Os03g38240
chr03	21352500	21353000	LOC_Os03g38470
chr03	21357000	21358000	LOC_Os03g38470
chr03	21357000	21358000	LOC_Os03g38480
chr03	21586500	21589000	LOC_Os03g38860
chr03	21586500	21589000	LOC_Os03g38864
chr03	21945000	21946500	LOC_Os03g39510
chr03	22213000	22213500	LOC_Os03g39970
chr03	22213000	22213500	LOC_Os03g39980
chr03	22399000	22399500	LOC_Os03g40290
chr03	22895500	22896000	LOC_Os03g41170
chr03	23700000	23700500	LOC_Os03g42569
chr03	25094500	25095000	LOC_Os03g44560
chr03	25342500	25343500	LOC_Os03g44900
chr03	25528000	25528500	LOC_Os03g45210
chr03	25848000	25849000	LOC_Os03g45760
chr03	25947000	25947500	LOC_Os03g45920
chr03	26277500	26278500	LOC_Os03g46454
chr03	26795000	26796500	LOC_Os03g47380
chr03	26877500	26878000	LOC_Os03g47530
chr03	27132500	27133500	LOC_Os03g47800
chr03	27451000	27451500	LOC_Os03g48235
chr03	27790000	27791500	LOC_Os03g48780
chr03	28114000	28115000	LOC_Os03g49380
chr03	28469500	28470500	LOC_Os03g49930
chr03	28469500	28470500	LOC_Os03g49940
chr03	28679000	28680500	LOC_Os03g50300
chr03	28782500	28783000	LOC_Os03g50440
chr03	28806000	28806500	LOC_Os03g50470
chr03	28992500	28993500	LOC_Os03g50780
chr03	29511500	29512500	LOC_Os03g51570
chr03	30100000	30100500	LOC_Os03g52460
chr03	30191500	30192500	LOC_Os03g52640
chr03	30191500	30192500	LOC_Os03g52650
chr03	30280000	30281000	LOC_Os03g52794
chr03	30830500	30831000	LOC_Os03g53780
chr03	31017500	31019000	LOC_Os03g54100
chr03	31486500	31488000	LOC_Os03g55350
chr03	32353000	32353500	LOC_Os03g56782
chr03	32366500	32367500	LOC_Os03g56800
chr03	32400000	32400500	LOC_Os03g56890
chr03	32422000	32422500	LOC_Os03g56930
chr03	32429000	32429500	LOC_Os03g56944
chr03	32474500	32476500	LOC_Os03g57010
chr03	32878500	32879500	LOC_Os03g57690
chr03	33007500	33008000	LOC_Os03g57940
chr03	33457500	33458000	LOC_Os03g58740
chr03	34384000	34385500	LOC_Os03g60470
chr03	34384000	34385500	LOC_Os03g60480
chr03	34548000	34550500	LOC_Os03g60810
chr03	35162000	35165000	LOC_Os03g62060
chr03	35162000	35165000	LOC_Os03g62070
chr03	35202000	35202500	LOC_Os03g62120
chr03	35202000	35202500	LOC_Os03g62130
chr03	35287000	35288000	LOC_Os03g62280
chr03	35287000	35288000	LOC_Os03g62290
chr03	35293000	35294500	LOC_Os03g62300
chr03	35309500	35310500	LOC_Os03g62330
chr03	36080500	36081000	LOC_Os03g63860
chr04	119000	119500	LOC_Os04g01150
chr04	722000	723000	LOC_Os04g02150
chr04	722000	723000	LOC_Os04g02160
chr04	1056500	1057500	LOC_Os04g02754
chr04	1069500	1070500	LOC_Os04g02754
chr04	1990500	1991500	LOC_Os04g04254
chr04	4227000	4228000	LOC_Os04g07920
chr04	4270000	4271000	LOC_Os04g08010
chr04	5184500	5185000	LOC_Os04g09654
chr04	5243500	5244500	LOC_Os04g09770
chr04	7328500	7329500	LOC_Os04g13230
chr04	7353000	7354000	LOC_Os04g13260
chr04	8046500	8047500	LOC_Os04g14370
chr04	15923500	15924500	LOC_Os04g26920
chr04	16533500	16534000	LOC_Os04g28000
chr04	16759000	16759500	LOC_Os04g28310
chr04	16916500	16917000	LOC_Os04g28570
chr04	16929500	16930000	LOC_Os04g28590
chr04	17200500	17201500	LOC_Os04g29030
chr04	17583000	17585000	LOC_Os04g29580
chr04	18150500	18151500	LOC_Os04g30410
chr04	18734000	18735000	LOC_Os04g31310
chr04	18734000	18735000	LOC_Os04g31320
chr04	18861000	18862000	LOC_Os04g31530
chr04	18861000	18862000	LOC_Os04g31540
chr04	20872500	20873500	LOC_Os04g34450
chr04	20872500	20873500	LOC_Os04g34460
chr04	21491000	21492000	LOC_Os04g35340
chr04	21556500	21557000	LOC_Os04g35420
chr04	21948000	21949000	LOC_Os04g36000
chr04	21961500	21963500	LOC_Os04g36010
chr04	21968000	21968500	LOC_Os04g36030
chr04	22078000	22079000	LOC_Os04g36600
chr04	22216000	22217000	LOC_Os04g36800
chr04	24310500	24311000	LOC_Os04g40960
chr04	24311500	24312500	LOC_Os04g40970
chr04	24536500	24537500	LOC_Os04g41350
chr04	24536500	24537500	LOC_Os04g41360
chr04	25295500	25296500	LOC_Os04g42740
chr04	25418500	25419500	LOC_Os04g42960
chr04	25474500	25475500	LOC_Os04g43050
chr04	25870000	25870500	LOC_Os04g43710
chr04	26497500	26499000	LOC_Os04g44730
chr04	26584500	26585500	LOC_Os04g44924
chr04	26584500	26585500	LOC_Os04g44930
chr04	26656000	26657000	LOC_Os04g45050
chr04	26696500	26697000	LOC_Os04g45160
chr04	26915500	26916500	LOC_Os04g45480
chr04	26994500	26995000	LOC_Os04g45640
chr04	27002500	27003500	LOC_Os04g45650
chr04	27646000	27646500	LOC_Os04g46630
chr04	28854500	28855000	LOC_Os04g48380
chr04	28899500	28900500	LOC_Os04g48470
chr04	28899500	28900500	LOC_Os04g48480
chr04	30021500	30023000	LOC_Os04g50740
chr04	30021500	30023000	LOC_Os04g50750
chr04	30021500	30023000	LOC_Os04g50760
chr04	30863500	30864000	LOC_Os04g51980
chr04	30875000	30875500	LOC_Os04g52000
chr04	30926500	30927000	LOC_Os04g52074
chr04	31355000	31355500	LOC_Os04g52680
chr04	31929000	31930500	LOC_Os04g53550
chr04	32233000	32233500	LOC_Os04g54080
chr04	32702500	32703000	LOC_Os04g54990
chr04	32702500	32703000	LOC_Os04g55000
chr04	32963000	32963500	LOC_Os04g55420
chr04	33251500	33252000	LOC_Os04g55840
chr04	33509000	33511500	LOC_Os04g56190
chr04	35280500	35281000	LOC_Os04g59340
chr04	35289500	35291500	LOC_Os04g59370
chr05	921000	921500	LOC_Os05g02630
chr05	921000	921500	LOC_Os05g02640
chr05	1107500	1108000	LOC_Os05g02980
chr05	2147000	2148000	LOC_Os05g04584
chr05	2867000	2867500	LOC_Os05g05750
chr05	3658500	3659500	LOC_Os05g06980
chr05	4248500	4249500	LOC_Os05g07870
chr05	4259500	4262500	LOC_Os05g07880
chr05	4634500	4635500	LOC_Os05g08490
chr05	4776000	4777500	LOC_Os05g08710
chr05	5789500	5790500	LOC_Os05g10620
chr05	5789500	5790500	LOC_Os05g10625
chr05	5791500	5792500	LOC_Os05g10625
chr05	5791500	5792500	LOC_Os05g10630
chr05	6279500	6280000	LOC_Os05g11140
chr05	6319000	6320000	LOC_Os05g11190
chr05	7088500	7089000	LOC_Os05g12330
chr05	7127000	7128000	LOC_Os05g12380
chr05	7418500	7419500	LOC_Os05g13370
chr05	12679000	12680000	LOC_Os05g22370
chr05	14613500	14614500	LOC_Os05g25210
chr05	15680000	15681500	LOC_Os05g26980
chr05	15680000	15681500	LOC_Os05g26990
chr05	16291500	16292000	LOC_Os05g27920
chr05	16853500	16854000	LOC_Os05g28730
chr05	17317000	17318000	LOC_Os05g29920
chr05	17317000	17318000	LOC_Os05g29930
chr05	17617000	17618000	LOC_Os05g30390
chr05	18063500	18064000	LOC_Os05g31080
chr05	19444500	19446000	LOC_Os05g33150
chr05	20965500	20966500	LOC_Os05g35310
chr05	21312500	21313500	LOC_Os05g35960
chr05	21312500	21313500	LOC_Os05g35970
chr05	21638500	21640500	LOC_Os05g37030
chr05	22495500	22496000	LOC_Os05g38370
chr05	22495500	22496000	LOC_Os05g38380
chr05	22571000	22572000	LOC_Os05g38470
chr05	22636000	22637000	LOC_Os05g38590
chr05	22734500	22735000	LOC_Os05g38730
chr05	23931000	23932000	LOC_Os05g40810
chr05	24492000	24492500	LOC_Os05g41820
chr05	25193500	25194000	LOC_Os05g43300
chr05	25193500	25194000	LOC_Os05g43310
chr05	26393500	26395500	LOC_Os05g45530
chr05	26396000	26397000	LOC_Os05g45530
chr05	26396000	26397000	LOC_Os05g45540
chr05	26572500	26573000	LOC_Os05g45860
chr05	27039000	27040000	LOC_Os05g46710
chr05	27362000	27363000	LOC_Os05g47770
chr05	27762000	27763000	LOC_Os05g48416
chr05	27902500	27903000	LOC_Os05g48690
chr05	28708500	28710000	LOC_Os05g50090
chr05	28708500	28710000	LOC_Os05g50100
chr05	29057500	29058000	LOC_Os05g50690
chr05	29767000	29768500	LOC_Os05g51860
chr06	1437000	1439000	LOC_Os06g03676
chr06	1563500	1564500	LOC_Os06g03880
chr06	1731500	1732000	LOC_Os06g04140
chr06	2737000	2738000	LOC_Os06g05970
chr06	2952000	2953000	LOC_Os06g06350
chr06	2960000	2961000	LOC_Os06g06360
chr06	2965500	2966500	LOC_Os06g06370
chr06	3006500	3007500	LOC_Os06g06440
chr06	3426000	3427500	LOC_Os06g07150
chr06	3951000	3951500	LOC_Os06g08140
chr06	4406000	4408000	LOC_Os06g08810
chr06	4555500	4556000	LOC_Os06g09050
chr06	4884500	4885500	LOC_Os06g09600
chr06	5155000	5158500	LOC_Os06g10109
chr06	5434000	5434500	LOC_Os06g10540
chr06	6174000	6174500	LOC_Os06g11640
chr06	6822000	6822500	LOC_Os06g12590
chr06	8371000	8372000	LOC_Os06g14780
chr06	9325000	9326000	LOC_Os06g16340
chr06	9325000	9326000	LOC_Os06g16350
chr06	10404500	10406000	LOC_Os06g17920
chr06	11246000	11246500	LOC_Os06g19690
chr06	12076000	12076500	LOC_Os06g20900
chr06	12428500	12430000	LOC_Os06g21540
chr06	12430500	12431500	LOC_Os06g21540
chr06	12430500	12431500	LOC_Os06g21550
chr06	12656000	12656500	LOC_Os06g21900
chr06	13044000	13045000	LOC_Os06g22440
chr06	13306500	13307000	LOC_Os06g22820
chr06	13916000	13917500	LOC_Os06g23810
chr06	14009500	14010000	LOC_Os06g23980
chr06	16366500	16367500	LOC_Os06g28740
chr06	16415500	16416500	LOC_Os06g28820
chr06	16418000	16418500	LOC_Os06g28820
chr06	16428500	16430500	LOC_Os06g28820
chr06	18144000	18146000	LOC_Os06g31210
chr06	20945000	20946000	LOC_Os06g35910
chr06	21480500	21481000	LOC_Os06g36560
chr06	21703000	21704500	LOC_Os06g36840
chr06	22262000	22264000	LOC_Os06g37600
chr06	22826500	22828000	LOC_Os06g38520
chr06	23239000	23240000	LOC_Os06g39130
chr06	23460000	23461000	LOC_Os06g39515
chr06	24692500	24693000	LOC_Os06g41260
chr06	24830500	24831000	LOC_Os06g41410
chr06	24830500	24831000	LOC_Os06g41440
chr06	24905000	24907500	LOC_Os06g41550
chr06	24905000	24907500	LOC_Os06g41560
chr06	24962000	24963000	LOC_Os06g41680
chr06	27223500	27224000	LOC_Os06g45000
chr06	27419000	27419500	LOC_Os06g45360
chr06	27474500	27475000	LOC_Os06g45450
chr06	29213500	29215000	LOC_Os06g48320
chr06	29396000	29398500	LOC_Os06g48590
chr06	30117000	30118000	LOC_Os06g49780
chr07	344500	345500	LOC_Os07g01550
chr07	499000	499500	LOC_Os07g01840
chr07	553000	553500	LOC_Os07g01904
chr07	554500	556000	LOC_Os07g01904
chr07	554500	556000	LOC_Os07g01910
chr07	856500	858000	LOC_Os07g02480
chr07	1432000	1433000	LOC_Os07g03580
chr07	1890000	1891000	LOC_Os07g04270
chr07	1904500	1905000	LOC_Os07g04310
chr07	1910500	1912000	LOC_Os07g04330
chr07	1988500	1989500	LOC_Os07g04500
chr07	2054500	2055500	LOC_Os07g04630
chr07	2130000	2130500	LOC_Os07g04810
chr07	2771000	2772000	LOC_Os07g05760
chr07	3178500	3180000	LOC_Os07g06540
chr07	3717500	3718500	LOC_Os07g07460
chr07	3717500	3718500	LOC_Os07g07470
chr07	3759500	3760000	LOC_Os07g07540
chr07	3766500	3767500	LOC_Os07g07550
chr07	3850500	3852000	LOC_Os07g07680
chr07	4494000	4495000	LOC_Os07g08729
chr07	5316000	5316500	LOC_Os07g09970
chr07	5454000	5454500	LOC_Os07g10150
chr07	6141500	6142500	LOC_Os07g11120
chr07	7327000	7328000	LOC_Os07g12810
chr07	8036000	8037500	LOC_Os07g14090
chr07	8062000	8064000	LOC_Os07g14130
chr07	8158500	8160000	LOC_Os07g14310
chr07	8427000	8428000	LOC_Os07g14750
chr07	8811500	8812000	LOC_Os07g15270
chr07	8811500	8812000	LOC_Os07g15280
chr07	9402500	9403500	LOC_Os07g16140
chr07	9972000	9972500	LOC_Os07g16950
chr07	10141000	10142500	LOC_Os07g17220
chr07	10233000	10234500	LOC_Os07g17330
chr07	10355500	10357000	LOC_Os07g17520
chr07	10808500	10810000	LOC_Os07g18240
chr07	11891500	11892000	LOC_Os07g20580
chr07	13566500	13567000	LOC_Os07g23970
chr07	15296500	15298000	LOC_Os07g26550
chr07	15296500	15298000	LOC_Os07g26560
chr07	15588500	15590000	LOC_Os07g26910
chr07	16218000	16219000	LOC_Os07g27790
chr07	18586500	18587500	LOC_Os07g31380
chr07	18661000	18661500	LOC_Os07g31470
chr07	19252500	19253000	LOC_Os07g32390
chr07	19603000	19604000	LOC_Os07g32774
chr07	19910000	19910500	LOC_Os07g33300
chr07	20347500	20348500	LOC_Os07g34030
chr07	20347500	20348500	LOC_Os07g34040
chr07	21600500	21602000	LOC_Os07g36150
chr07	22749500	22750000	LOC_Os07g37910
chr07	22952000	22952500	LOC_Os07g38260
chr07	23166500	23168000	LOC_Os07g38570
chr07	23198000	23198500	LOC_Os07g38620
chr07	23437500	23438500	LOC_Os07g39114
chr07	23437500	23438500	LOC_Os07g39120
chr07	23476500	23477500	LOC_Os07g39190
chr07	24221500	24223000	LOC_Os07g40404
chr07	24620000	24621500	LOC_Os07g41140
chr07	26174500	26175000	LOC_Os07g43740
chr07	26294500	26295000	LOC_Os07g43980
chr07	26361500	26363000	LOC_Os07g44100
chr07	26715000	26715500	LOC_Os07g44760
chr07	26726000	26727000	LOC_Os07g44780
chr07	28069500	28070500	LOC_Os07g46970
chr07	29661500	29662000	LOC_Os07g49520
chr08	649000	650000	LOC_Os08g02010
chr08	1076500	1078000	LOC_Os08g02600
chr08	1583000	1583500	LOC_Os08g03380
chr08	1672000	1673000	LOC_Os08g03570
chr08	1749000	1750000	LOC_Os08g03670
chr08	1749000	1750000	LOC_Os08g03676
chr08	2233500	2234500	LOC_Os08g04520
chr08	3059500	3060500	LOC_Os08g05700
chr08	3238500	3239000	LOC_Os08g05950
chr08	6087000	6087500	LOC_Os08g10380
chr08	8349000	8350000	LOC_Os08g13940
chr08	8976500	8977500	LOC_Os08g14890
chr08	10301500	10303500	LOC_Os08g16850
chr08	10895000	10895500	LOC_Os08g17770
chr08	11492000	11493000	LOC_Os08g19210
chr08	11763500	11764500	LOC_Os08g19650
chr08	12710000	12711000	LOC_Os08g21320
chr08	12710000	12711000	LOC_Os08g21330
chr08	13945500	13946500	LOC_Os08g23140
chr08	15349500	15352500	LOC_Os08g25270
chr08	15752000	15753000	LOC_Os08g25860
chr08	15890500	15891500	LOC_Os08g26120
chr08	15925000	15926000	LOC_Os08g26180
chr08	16546000	16546500	LOC_Os08g27090
chr08	17127500	17129500	LOC_Os08g28080
chr08	19093500	19094000	LOC_Os08g30930
chr08	19162000	19162500	LOC_Os08g31030
chr08	19179000	19180000	LOC_Os08g31060
chr08	19437500	19438500	LOC_Os08g31420
chr08	19671500	19673000	LOC_Os08g31750
chr08	21264000	21264500	LOC_Os08g33960
chr08	21506500	21507500	LOC_Os08g34280
chr08	21748000	21749500	LOC_Os08g34610
chr08	21952000	21953000	LOC_Os08g34879
chr08	23051000	23052000	LOC_Os08g36500
chr08	23259000	23259500	LOC_Os08g36810
chr08	23560500	23562000	LOC_Os08g37280
chr08	23982500	23983500	LOC_Os08g37860
chr08	24257500	24258000	LOC_Os08g38289
chr08	25567500	25569000	LOC_Os08g40390
chr08	25866000	25866500	LOC_Os08g40890
chr08	26549500	26552000	LOC_Os08g42030
chr08	26953000	26955000	LOC_Os08g42640
chr08	27522500	27523500	LOC_Os08g43510
chr08	27637500	27638000	LOC_Os08g43730
chr09	2226000	2226500	LOC_Os09g04220
chr09	4489500	4490500	LOC_Os09g08610
chr09	4506500	4508500	LOC_Os09g08620
chr09	4543500	4545500	LOC_Os09g08660
chr09	5189500	5190000	LOC_Os09g09630
chr09	5852000	5853000	LOC_Os09g10720
chr09	5935500	5936000	LOC_Os09g10850
chr09	6213000	6214000	LOC_Os09g11210
chr09	6270500	6272000	LOC_Os09g11300
chr09	7346500	7347500	LOC_Os09g12800
chr09	7380000	7382500	LOC_Os09g12840
chr09	7637500	7641000	LOC_Os09g13240
chr09	9478500	9479500	LOC_Os09g15480
chr09	9493000	9494500	LOC_Os09g15510
chr09	10373000	10375500	LOC_Os09g16970
chr09	12103500	12106500	LOC_Os09g20190
chr09	12295500	12296000	LOC_Os09g20430
chr09	12295500	12296000	LOC_Os09g20440
chr09	12934000	12935000	LOC_Os09g21410
chr09	13012500	13013500	LOC_Os09g21510
chr09	13579500	13580500	LOC_Os09g22510
chr09	13895000	13895500	LOC_Os09g23380
chr09	13932500	13933500	LOC_Os09g23440
chr09	14665000	14666500	LOC_Os09g24640
chr09	14685000	14686000	LOC_Os09g24670
chr09	14863500	14864000	LOC_Os09g24890
chr09	15355500	15356500	LOC_Os09g25580
chr09	15440000	15442000	LOC_Os09g25740
chr09	15931000	15931500	LOC_Os09g26380
chr09	16637000	16640000	LOC_Os09g27380
chr09	16858500	16859000	LOC_Os09g27700
chr09	17245500	17247000	LOC_Os09g28380
chr09	17420500	17421500	LOC_Os09g28640
chr09	17683500	17684500	LOC_Os09g29100
chr09	17683500	17684500	LOC_Os09g29110
chr09	17988500	17989000	LOC_Os09g29584
chr09	18021000	18021500	LOC_Os09g29630
chr09	18021000	18021500	LOC_Os09g29640
chr09	18162000	18162500	LOC_Os09g29870
chr09	18308500	18309000	LOC_Os09g30120
chr09	18995000	18996000	LOC_Os09g31490
chr09	19024000	19026000	LOC_Os09g31514
chr09	19900000	19900500	LOC_Os09g33690
chr09	20157000	20158000	LOC_Os09g34140
chr09	20157000	20158000	LOC_Os09g34150
chr09	20575000	20575500	LOC_Os09g35760
chr09	21253000	21254000	LOC_Os09g36850
chr09	21253000	21254000	LOC_Os09g36860
chr09	21390500	21391500	LOC_Os09g37090
chr09	21390500	21391500	LOC_Os09g37100
chr09	21744000	21744500	LOC_Os09g37720
chr09	21744000	21744500	LOC_Os09g37730
chr09	22598000	22599000	LOC_Os09g39310
chr09	22598000	22599000	LOC_Os09g39320
chr10	1693000	1695500	LOC_Os10g03750
chr10	1705000	1707500	LOC_Os10g03770
chr10	2566500	2567500	LOC_Os10g05230
chr10	2741500	2742500	LOC_Os10g05530
chr10	4252500	4253500	LOC_Os10g07970
chr10	5240500	5242000	LOC_Os10g09700
chr10	5697500	5698500	LOC_Os10g10360
chr10	5737000	5738000	LOC_Os10g10434
chr10	6105000	6105500	LOC_Os10g11034
chr10	6210500	6211500	LOC_Os10g11200
chr10	6556500	6557500	LOC_Os10g11830
chr10	7515500	7516000	LOC_Os10g13830
chr10	9165000	9165500	LOC_Os10g18070
chr10	9166000	9166500	LOC_Os10g18080
chr10	9700000	9702000	LOC_Os10g19050
chr10	10567000	10568500	LOC_Os10g20840
chr10	11256000	11256500	LOC_Os10g21890
chr10	11730500	11731000	LOC_Os10g22600
chr10	11960500	11961500	LOC_Os10g22970
chr10	12878500	12879500	LOC_Os10g25020
chr10	14439000	14439500	LOC_Os10g27360
chr10	14601500	14602500	LOC_Os10g28110
chr10	14601500	14602500	LOC_Os10g28120
chr10	15501000	15501500	LOC_Os10g29820
chr10	16536000	16537500	LOC_Os10g31690
chr10	16823000	16824000	LOC_Os10g32020
chr10	16900000	16901500	LOC_Os10g32190
chr10	16908000	16908500	LOC_Os10g32199
chr10	16910500	16911000	LOC_Os10g32199
chr10	17229500	17230500	LOC_Os10g32920
chr10	17574500	17575000	LOC_Os10g33390
chr10	18016500	18018500	LOC_Os10g33920
chr10	18154000	18154500	LOC_Os10g34030
chr10	18372500	18373500	LOC_Os10g34430
chr10	18666500	18668000	LOC_Os10g34990
chr10	18666500	18668000	LOC_Os10g35000
chr10	20123000	20124000	LOC_Os10g37604
chr10	20154000	20154500	LOC_Os10g37660
chr10	21052500	21054000	LOC_Os10g39440
chr10	21143500	21144000	LOC_Os10g39560
chr10	21188000	21189500	LOC_Os10g39660
chr10	21192000	21192500	LOC_Os10g39660
chr10	21737500	21738000	LOC_Os10g40580
chr10	21785000	21785500	LOC_Os10g40614
chr10	21977500	21978500	LOC_Os10g40900
chr10	22072500	22073500	LOC_Os10g41100
chr10	22396500	22397000	LOC_Os10g41590
chr10	22539500	22541000	LOC_Os10g41880
chr10	22678500	22680500	LOC_Os10g42170
chr11	176000	177000	LOC_Os11g01320
chr11	411000	412500	LOC_Os11g01770
chr11	531000	532000	LOC_Os11g01990
chr11	551000	552000	LOC_Os11g02054
chr11	1932000	1933500	LOC_Os11g04560
chr11	1932000	1933500	LOC_Os11g04570
chr11	2070000	2070500	LOC_Os11g04860
chr11	2646500	2648000	LOC_Os11g05760
chr11	2658500	2659000	LOC_Os11g05770
chr11	2739500	2740000	LOC_Os11g05860
chr11	2896000	2897000	LOC_Os11g06070
chr11	2902000	2903500	LOC_Os11g06090
chr11	2960500	2961500	LOC_Os11g06200
chr11	3044000	3044500	LOC_Os11g06350
chr11	3306000	3307000	LOC_Os11g06770
chr11	3593000	3594000	LOC_Os11g07180
chr11	3593000	3594000	LOC_Os11g07190
chr11	4007500	4008500	LOC_Os11g07850
chr11	5342000	5343000	LOC_Os11g09970
chr11	5355000	5355500	LOC_Os11g09979
chr11	5512500	5514500	LOC_Os11g10170
chr11	6202500	6203000	LOC_Os11g11210
chr11	7433000	7434500	LOC_Os11g13550
chr11	7433000	7434500	LOC_Os11g13560
chr11	7977000	7978500	LOC_Os11g14250
chr11	9133500	9135000	LOC_Os11g16500
chr11	9247000	9248500	LOC_Os11g16680
chr11	10098000	10098500	LOC_Os11g17970
chr11	10539000	10540000	LOC_Os11g18660
chr11	10649500	10650000	LOC_Os11g18770
chr11	14051500	14054000	LOC_Os11g24630
chr11	16737500	16738500	LOC_Os11g28920
chr11	17034000	17035000	LOC_Os11g29360
chr11	17232500	17234000	LOC_Os11g29720
chr11	18444500	18445500	LOC_Os11g31560
chr11	18570000	18571000	LOC_Os11g31705
chr11	19352000	19352500	LOC_Os11g32750
chr11	19371000	19372500	LOC_Os11g32790
chr11	19586500	19587500	LOC_Os11g33110
chr11	22051500	22052500	LOC_Os11g37360
chr11	22165000	22165500	LOC_Os11g37540
chr11	22655500	22657000	LOC_Os11g38230
chr11	22655500	22657000	LOC_Os11g38240
chr11	23613500	23615500	LOC_Os11g39650
chr11	23674000	23675000	LOC_Os11g39730
chr11	23703000	23707000	LOC_Os11g39760
chr11	23703000	23707000	LOC_Os11g39770
chr11	24210000	24211000	LOC_Os11g40564
chr11	24210000	24211000	LOC_Os11g40570
chr11	24994000	24995000	LOC_Os11g41650
chr11	27828000	27829000	LOC_Os11g45990
chr12	1367500	1368500	LOC_Os12g03480
chr12	1378500	1380000	LOC_Os12g03490
chr12	1512500	1513000	LOC_Os12g03730
chr12	2023500	2024500	LOC_Os12g04750
chr12	2680500	2681500	LOC_Os12g05810
chr12	2807500	2809500	LOC_Os12g06050
chr12	2867000	2868500	LOC_Os12g06130
chr12	2938500	2939500	LOC_Os12g06200
chr12	3211500	3212500	LOC_Os12g06620
chr12	3211500	3212500	LOC_Os12g06630
chr12	3222500	3223500	LOC_Os12g06640
chr12	3225500	3227000	LOC_Os12g06650
chr12	3230000	3231000	LOC_Os12g06660
chr12	3365500	3366000	LOC_Os12g06910
chr12	3381000	3383000	LOC_Os12g06920
chr12	3951500	3952500	LOC_Os12g07810
chr12	4841500	4842000	LOC_Os12g09240
chr12	4986500	4987000	LOC_Os12g09500
chr12	5013000	5014000	LOC_Os12g09540
chr12	5014500	5015500	LOC_Os12g09540
chr12	5753000	5754000	LOC_Os12g10710
chr12	7320000	7321500	LOC_Os12g13150
chr12	7377000	7378000	LOC_Os12g13270
chr12	7394500	7395500	LOC_Os12g13290
chr12	7463500	7464000	LOC_Os12g13360
chr12	7544500	7546500	LOC_Os12g13460
chr12	10869500	10870000	LOC_Os12g18770
chr12	11865000	11867500	LOC_Os12g20310
chr12	11865000	11867500	LOC_Os12g20324
chr12	12579000	12580000	LOC_Os12g22284
chr12	13121500	13123500	LOC_Os12g23210
chr12	14234500	14236000	LOC_Os12g24800
chr12	15139000	15140000	LOC_Os12g26060
chr12	15760500	15762000	LOC_Os12g26880
chr12	17899000	17900500	LOC_Os12g29950
chr12	18339000	18340000	LOC_Os12g30540
chr12	20747000	20748500	LOC_Os12g34220
chr12	22423000	22423500	LOC_Os12g36620
chr12	22668000	22669000	LOC_Os12g36970
chr12	22921000	22921500	LOC_Os12g37320
chr12	23069000	23070000	LOC_Os12g37570
chr12	23089500	23091500	LOC_Os12g37600
chr12	23175000	23176000	LOC_Os12g37750
chr12	23188000	23190000	LOC_Os12g37760
chr12	24006000	24007000	LOC_Os12g39030
chr12	24856500	24857000	LOC_Os12g40160
chr12	24859000	24860000	LOC_Os12g40160
chr12	25271000	25271500	LOC_Os12g40830
chr12	25358500	25359500	LOC_Os12g40950
chr12	25358500	25359500	LOC_Os12g40960
chr12	25569000	25570500	LOC_Os12g41230
chr12	25582000	25583500	LOC_Os12g41250
chr12	25582000	25583500	LOC_Os12g41260
chr12	25751500	25752500	LOC_Os12g41610
chr12	25751500	25752500	LOC_Os12g41620
chr12	25757000	25757500	LOC_Os12g41620
chr12	26755500	26756000	LOC_Os12g43080
chr12	26986500	26987500	LOC_Os12g43510
chr12	27135000	27136000	LOC_Os12g43670
chr12	27153500	27154500	LOC_Os12g43720
chr12	27423500	27425500	LOC_Os12g44210
