## Supplemental Table S3 for "The replicative amplification of MITEs and their impact on rice trait variability"

### Sheet: Sheet1
Table S3. List of SNPs and TIPs significantly associated with grain width.
Trait	TIP/SNP-ID	ID	Chromosome	position	pvalue	qvalue	MAF	Bonferroni Pvalue cutoff	Gene space (+/- 1Kbp)	Seed gene (< 100 Kb)	Overlap seed related QTLs
Grain width	SNP	156485881	chr05	5361195	2.91e-19	4.47e-14	0.091	3.2e-07		GW5 (17.2Kb), GSE5 (3.9Kb)
Grain width	SNP	156500847	chr05	5376161	8.4e-12	4.3e-07	0.057	3.2e-07		GW5 (32.1Kb), GSE5 (9.4Kb)
Grain width	SNP	156423737	chr05	5299051	1.13e-11	4.33e-07	0.393	3.2e-07		GW5 (42.9Kb), GSE5 (66.1Kb)
Grain width	SNP	156267732	chr05	5143046	5.74e-11	1.77e-06	0.319	3.2e-07	ID=LOC_Os05g09200
Grain width	SNP	155874344	chr05	4749658	9.48e-11	2.43e-06	0.328	3.2e-07
Grain width	SNP	156082010	chr05	4957324	1.52e-10	2.91e-06	0.294	3.2e-07	LOC_Os05g08960
Grain width	SNP	156502914	chr05	5378228	2.14e-10	3.65e-06	0.121	3.2e-07		GW5 (34.2Kb), GSE5 (11.5Kb)
Grain width	SNP	155940531	chr05	4815845	2.76e-10	4.25e-06	0.299	3.2e-07	LOC_Os05g08770
Grain width	SNP	156082577	chr05	4957891	3.61e-10	4.64e-06	0.294	3.2e-07	LOC_Os05g08960
Grain width	SNP	156132100	chr05	5007414	3.62e-10	4.64e-06	0.101	3.2e-07
Grain width	SNP	155941022	chr05	4816336	3.97e-10	4.7e-06	0.306	3.2e-07	LOC_Os05g08770
Grain width	SNP	155983909	chr05	4859223	4.84e-10	5.32e-06	0.296	3.2e-07	LOC_Os05g08810
Grain width	SNP	156508600	chr05	5383914	7.6e-10	7.79e-06	0.326	3.2e-07		GW5 (39.9Kb), GSE5 (17.2Kb)
Grain width	SNP	156002033	chr05	4877347	1.73e-09	1.66e-05	0.296	3.2e-07	LOC_Os05g08830
Grain width	SNP	155900479	chr05	4775793	4.26e-09	3.85e-05	0.269	3.2e-07	LOC_Os05g08710
Grain width	SNP	156029547	chr05	4904861	7.43e-09	6.35e-05	0.289	3.2e-07
Grain width	SNP	156523593	chr05	5398907	9.07e-09	7.34e-05	0.385	3.2e-07	LOC_Os05g09550	GW5 (54.9Kb), GSE5 (32.2Kb)
Grain width	SNP	156561610	chr05	5436924	1.75e-08	0.000135	0.04	3.2e-07	LOC_Os05g09630	GW5 (92.9Kb), GSE5 (70.2Kb)
Grain width	SNP	155923690	chr05	4799004	2.08e-08	0.000152	0.128	3.2e-07	LOC_Os05g08750
Grain width	SNP	156321404	chr05	5196718	3.47e-08	0.000243	0.432	3.2e-07
Grain width	SNP	157209424	chr05	6084738	5.08e-08	0.000329	0.331	3.2e-07
Grain width	SNP	155820590	chr05	4695904	5.13e-08	0.000329	0.304	3.2e-07
Grain width	SNP	156274437	chr05	5149751	8.96e-08	0.000551	0.351	3.2e-07	LOC_Os05g09210
Grain width	SNP	155878311	chr05	4753625	1.48e-07	0.000875	0.491	3.2e-07	LOC_Os05g08680
Grain width	TIP	MITE-1	chr05	chr05_5364000_5365000	3.28003e-25	1.92289e-20	0.494457	7.53375e-07	LOC_Os05g09520	GSE5 (0.1Kb), GW5 (20 Kb)
Grain width	TIP	MITE-2	chr05	chr05_4853500_4854500	5.35829e-10	1.10629e-05	0.354767	7.53375e-07	LOC_Os05g08810
Grain width	TIP	MITE-3	chr02	chr02_7947000_7948000	6.52696e-10	1.10629e-05	0.0798226	7.53375e-07			qEML-2_Embryo_Length
Grain width	TIP	MITE-4	chr05	chr05_4875000_4876500	7.54838e-10	1.10629e-05	0.379157	7.53375e-07	LOC_Os05g08830
Grain width	TIP	MITE-5	chr05	chr05_4874000_4875000	3.44757e-09	3.80152e-05	0.399113	7.53375e-07
Grain width	TIP	MITE-6	chr05	chr05_4906000_4907500	4.47558e-09	3.80152e-05	0.447894	7.53375e-07
Grain width	TIP	MITE-7	chr05	chr05_5359000_5360000	5.17929e-09	3.80152e-05	0.274945	7.53375e-07		GSE5 (5.1Kb), GW5 (15 Kb)
Grain width	TIP	MITE-8	chr05	chr05_4893500_4894500	5.29118e-09	3.80152e-05	0.372506	7.53375e-07
Grain width	TIP	MITE-9	chr05	chr05_4943000_4945000	5.83612e-09	3.80152e-05	0.419069	7.53375e-07
Grain width	TIP	MITE-10	chr05	chr05_4795000_4797000	7.84405e-09	4.59849e-05	0.350333	7.53375e-07
Grain width	TIP	MITE-11	chr03	chr03_11912000_11913000	1.45314e-08	7.74446e-05	0.037694	7.53375e-07			qGY-3_Grain_yield	Q-TARO_249_grain_length	Q-TARO_251_grain_shape
Grain width	TIP	MITE-12	chr04	chr04_29734500_29735000	1.68108e-08	7.99391e-05	0.175166	7.53375e-07			gpp4_grains_per_panicle
Grain width	TIP	MITE-13	chr05	chr05_4872500_4874000	1.77267e-08	7.99391e-05	0.35255	7.53375e-07
Grain width	TIP	MITE-14	chr05	chr05_4921000_4922000	2.02957e-08	8.49868e-05	0.323725	7.53375e-07	LOC_Os05g08890
Grain width	TIP	MITE-15	chr04	chr04_362000_362500	2.83799e-08	0.00010508	0.0266075	7.53375e-07	LOC_Os04g01530	OsARG (24.6 Kb)
Grain width	TIP	MITE-16	chr05	chr05_7771500_7773000	2.8679e-08	0.00010508	0.148559	7.53375e-07			QKw5_1000_kernel_weight
Grain width	TIP	MITE-17	chr05	chr05_4806500_4807500	5.01316e-08	0.000172877	0.350333	7.53375e-07
Grain width	TIP	MITE-18	chr05	chr05_4811000_4811500	6.16691e-08	0.000200849	0.361419	7.53375e-07	LOC_Os05g08770
Grain width	TIP	MITE-19	chr02	chr02_7956500_7957500	6.65656e-08	0.000205386	0.075388	7.53375e-07			qEML-2_Embryo_Length
Grain width	TIP	MITE-20	chr05	chr05_4925000_4926000	7.62013e-08	0.000223361	0.385809	7.53375e-07	LOC_Os05g08900
Grain width	TIP	MITE-21	chr06	chr06_4715000_4716000	1.25328e-07	0.000349868	0.115299	7.53375e-07	LOC_Os06g09370		qLW-6_Grain_shape	Q-TARO_210_Grain_yield	Q-TARO_450_grain_yield
Grain width	TIP	MITE-22	chr04	chr04_319000_320000	1.5736e-07	0.000419322	0.0243902	7.53375e-07	LOC_Os04g01470	OsARG (67.1 Kb)
Grain width	TIP	MITE-23	chr05	chr05_4891000_4892500	1.78863e-07	0.000455899	0.423503	7.53375e-07
Grain width	TIP	MITE-24	chr05	chr05_4839500_4842500	2.51398e-07	0.000614082	0.43459	7.53375e-07
Grain width	TIP	MITE-25	chr04	chr04_246000_247000	2.96919e-07	0.000696263	0.0243902	7.53375e-07	LOC_Os04g01320
Grain width	TIP	MITE-26	chr08	chr08_10051000_10052000	4.49729e-07	0.000997822	0.166297	7.53375e-07	LOC_Os08g16430
Grain width	TIP	MITE-27	chr08	chr08_18637500_18639000	4.59559e-07	0.000997822	0.0576497	7.53375e-07
Grain width	TIP	MITE-28	chr05	chr05_4866000_4867000	5.28575e-07	0.00110669	0.427938	7.53375e-07	LOC_Os05g08810
Grain width	TIP	MITE-29	chr06	chr06_6153500_6154500	6.44012e-07	0.00126986	0.476718	7.53375e-07	LOC_Os06g11610		tns6__Total_number_of_spikelets/panicle	sd6__Spikelet_density
Grain width	TIP	MITE-30	chr08	chr08_19719000_19720000	6.49834e-07	0.00126986	0.0443459	7.53375e-07	LOC_Os08g31800
Grain width	TIP	MITE-31	chr05	chr05_18333000_18334000	6.9393e-07	0.00128682	0.0288248	7.53375e-07	LOC_Os05g31520		QKw5_1000_kernel_weight
Grain width	TIP	MITE-32	chr05	chr05_7627500_7628000	7.10147e-07	0.00128682	0.170732	7.53375e-07	LOC_Os05g13760		QKw5_1000_kernel_weight
Grain width	TIP	MITE-33	chr06	chr06_6061500_6063000	7.24608e-07	0.00128682	0.465632	7.53375e-07			tns6__Total_number_of_spikelets/panicle	sd6__Spikelet_density
Grain width	TIP	MITE-34	chr03	chr03_35274000_35276000	7.46311e-07	0.00128682	0.301552	7.53375e-07		gh1 (27.6 Kb)	yld3.2_Yield_per_plant
MAF = Minor allele frequency.
Seed gene = Functionally characterized seed trait genes deposited in Q-TARO database
