## Supplemental Table S4 for "The replicative amplification of MITEs and their impact on rice trait variability"

### Sheet: Sheet1
Table S4.List of MITE TIPs significantly associated with five rice phenotypes
Trait 1	TIP/SNP-ID	chromosome	position	pvalue	MAF	Bonferroni Pvalue cutoff	Gene space (+/- 1Kbp)	Closest Trait gene (< 100 Kb)	Overlap related QTLs
Grain length	TIP	chr03	chr03_16744500_16745000	7.3e-16	0.2949	7.53375e-07			qGL-3_grain_length	qLWR-3_grain_length-width_ratio	gw3.1_Grain_weight
Grain length	TIP	chr03	chr03_16966000_16966500	1.05e-15	0.305987	7.53375e-07	LOC_Os03g29760		qGL-3_grain_length	qLWR-3_grain_length-width_ratio	gw3.1_Grain_weight
Grain length	TIP	chr03	chr03_16786000_16786500	9.56e-15	0.370288	7.53375e-07	LOC_Os03g29460		qGL-3_grain_length	qLWR-3_grain_length-width_ratio	gw3.1_Grain_weight
Grain length	TIP	chr03	chr03_16978000_16979000	3.45e-10	0.261641	7.53375e-07			qGL-3_grain_length	qLWR-3_grain_length-width_ratio	gw3.1_Grain_weight
Grain length	TIP	chr03	chr03_16704500_16705000	2.32e-08	0.40133	7.53375e-07	LOC_Os03g29350		qGL-3_grain_length	qLWR-3_grain_length-width_ratio	gw3.1_Grain_weight
Grain length	TIP	chr03	chr03_16972500_16974000	3.84e-08	0.472284	7.53375e-07			qGL-3_grain_length	qLWR-3_grain_length-width_ratio	gw3.1_Grain_weight
Grain length	TIP	chr03	chr03_16864500_16865500	4.15e-08	0.481153	7.53375e-07	LOC_Os03g29584		qGL-3_grain_length	qLWR-3_grain_length-width_ratio	gw3.1_Grain_weight
Grain length	TIP	chr05	chr05_5364000_5365000	7.5e-08	0.494457	7.53375e-07	LOC_Os05g09520	GSE5 (0.1Kb), GW5 (20 Kb) - grain size
Grain length	TIP	chr03	chr03_16964500_16965000	1.27e-07	0.195122	7.53375e-07	LOC_Os03g29760		qGL-3_grain_length	qLWR-3_grain_length-width_ratio	gw3.1_Grain_weight
Grain length	TIP	chr03	chr03_17146000_17147000	1.41e-07	0.101996	7.53375e-07			qGL-3_grain_length	qLWR-3_grain_length-width_ratio	gw3.1_Grain_weight	qGL-3a_grain_length
Grain length	TIP	chr03	chr03_19005500_19006500	4.33e-07	0.215078	7.53375e-07			qGL-3_grain_length	qLWR-3_grain_length-width_ratio	gw3.1_Grain_weight	qGL-3a_grain_length
Salt injury at EC18	TIP	chr09	chr09_15700000_15701000	2.86244e-07	0.00221729	7.53375e-07	LOC_Os09g26100	OsWRKY62 (51 Kb) - Bacterial bligth resistance	709_Panicle_flower (qtaro_ID)	rdw9 Drought tolerance	clr9 cold tolerance
Salt injury at EC18	TIP	chr12	chr12_13309000_13310000	8.44645e-08	0.00221729	7.53375e-07
Flowering	TIP	chr01	chr01_4967000_4969000	1.065e-08	0.2949	7.53375e-07		OsDOS (17 Kb) - Leaf Senescence	qTNSP-1-1 Panicle_flower	sp1a Panicle_flower	dn1a Panicle_flower	gp1a Panicle_flower	gn1a Panicle_flower	QSSB1-1 Panicle_flower
Flowering	TIP	chr10	chr10_23128500_23129000	5.71169e-07	0.152993	7.53375e-07	LOC_Os10g42900	Rir1b (97 Kb) - Blast resistance
Grain weight	TIP	chr05	chr05_22714000_22715000	2.43904e-08	0.097561	7.53375e-07	LOC_Os05g38710		155_seed_QTL (qtaro_ID)	156_seed_QTL (qtaro_ID)
Grain weight	TIP	chr12	chr12_12277000_12278000	5.35346e-07	0.175166	7.53375e-07	LOC_Os12g21810		449_seed_QTL (qtaro_ID)
Grain weight	TIP	chr12	chr12_12465000_12467000	6.76654e-07	0.228381	7.53375e-07			449_seed_QTL (qtaro_ID)
Leaf_length	TIP	chr01	chr01_20751000_20752000	4.33425e-07	0.31929	7.53375e-07			QNVB1-1_Culm/leaf
Leaf_length	TIP	chr01	chr01_20922000_20923000	2.68964e-07	0.314856	7.53375e-07			QNVB1-1_Culm/leaf
Leaf_length	TIP	chr01	chr01_20958500_20959000	3.39043e-07	0.32816	7.53375e-07	LOC_Os01g37520	crr6 (76Kb) - cold tolerance	QNVB1-1_Culm/leaf
Leaf_length	TIP	chr08	chr08_3871000_3871500	5.1083e-07	0.0842572	7.53375e-07
