## Supplemental Table S5 for "The replicative amplification of MITEs and their impact on rice trait variability"

### Sheet: Sheet1
Table S5. List of 18 MITE families and their linked transposases showing significant similarity on the 5' and 3' extremities, along with the results from the SNP-GWAS and TIP-GWAS using TIR-TEs and MITEs.
M ITE family	Transposase (TIR-TE) Family	Significant GWAS SNP peaks	Closest MITE TIP	Closest TIR-TE TIP	Significant GWAS TIP (TIR-TE) *	Significant GWAS TIP (MITE) **
MITE_MH63fam64_404	DTX_comp_N22_B_R4776_Map6	chr03:27177189	0.8 Kb	19,000 Kb	Not found	ch03:27154500
MITE_SE260200004fam129_476	DTX_comp_IRGSP_B_P712.693_Map4_reversed	chr06:7039632	133 Kb	1,091 Kb	Not found	chr06:7146000
MITE_SE260300235fam318_632	DTX_comp_IRGSP_B_R1932_Map7	chr06:9286706 ; chr02:21022953	88 Kb ; 32 Kb	2,478 Kb; 10,000 Kb	Not found	chr06:9250500
MITE_SE260200276fam354_556	DTX_comp_IRGSP_B_R816_Map20_reversed	chr08: 14733796	323 Kb	525 Kb	Not found	different chromosome
MITE_Oryza1fam129_430	DTX_comp_IRGSP_B_P491.850_Map4_reversed	chr09: 14937048, chr01: 37236948	2 Kb ; 189 Kb	306 Kb ; 526 Kb	Not found	chr09:14934500
MITE_SE260100451fam492_578	DTX_comp_IRGSP_B_R8691_Map3_reversed	chr09: 16170661	2 Kb	3,675 Kb	Not found	chr09:16161000
MITE_SE260300224fam310_784	DTX_comp_IRGSP_B_R3158_Map10	chr09:14164885	No MITE in chr09	11,000 Kb	Not found	different chromosome
MITE_MH63fam109_396	DTX_comp_MH63_B_R3843_Map3	Not found
MITE_Oryza1fam86_283	DTX_comp_N22_B_P700.565_Map4	Not found
MITE_SE260200003fam128_558	DTX_comp_IRGSP_B_P32.258_Map20_reversed	Not found
MITE_SE260200005fam130_325	DTX_comp_N22_B_P700.565_Map4	Not found
MITE_SE260200307fam384_539	DTX_comp_IRGSP_B_R5505_Map4	Not found
MITE_SE260200350fam419_559	DTX_comp_MH63_B_R6406_Map8_reversed	Not found
MITE_SE260300142fam237_620	DTX_comp_MH63_B_P126.899_Map3_reversed	Not found
MITE_SE260300198fam288_610	DTX_comp_IRGSP_B_R576_Map9	Not found
MITE_SE260300222fam308_589	DTX_comp_IRGSP_B_R4825_Map14	Not found
MITE_SE260300223fam309_552	DTX_comp_IRGSP_B_R3158_Map10	Not found
MITE_SE260300468fam509_573	DTX_comp_MH63_B_P126.899_Map3_reversed	Not found
* Related transposase (TIR-TE) not found (from column 2)
** MITE from the same family
