## Supplemental Table S6 for "The replicative amplification of MITEs and their impact on rice trait variability"

### Sheet: Sheet1
Table S6. GWAS leading SNPs associated with family copy number for 428 TE families.
Family	chromosome	TOP SNP pos	pvalue
MITE_MH63fam100_245	chr12	17376083	2.44805e-07
MITE_MH63fam102_320	chr05	23079328	3.37337e-08
MITE_MH63fam106_364	chr05	23079328	1.0271e-11
MITE_MH63fam111_244	chr05	23079328	1.00272e-08
MITE_MH63fam115_365	chr05	3013922	6.60282e-08
MITE_MH63fam117_259	chr07	19480190	1.20288e-10
MITE_MH63fam118_327	chr05	23079328	1.27802e-07
MITE_MH63fam119_519	chr05	3013922	1.83517e-08
MITE_MH63fam122_280	chr02	24381350	2.66552e-09
MITE_MH63fam124_369	chr04	25295173	1.83916e-07
MITE_MH63fam13_234	chr07	19480190	8.19851e-09
MITE_MH63fam14_237	chr05	3013922	6.89148e-10
MITE_MH63fam17_310	chr05	3013922	8.71097e-11
MITE_MH63fam18_398	chr03	10535690	4.5329e-09
MITE_MH63fam19_343	chr05	3013922	1.08436e-09
MITE_MH63fam24_601	chr12	5728552	2.18516e-13
MITE_MH63fam25_257	chr05	3013922	2.3371e-10
MITE_MH63fam29_244	chr05	3013922	6.21328e-10
MITE_MH63fam32_236	chr05	23079328	4.8852e-08
MITE_MH63fam37_292	chr05	3013922	5.17348e-10
MITE_MH63fam42_260	chr05	3013922	2.76264e-09
MITE_MH63fam47_235	chr05	23079328	5.08323e-10
MITE_MH63fam48_316	chr04	5116008	1.04051e-07
MITE_MH63fam49_279	chr05	23079328	7.12658e-08
MITE_MH63fam51_257	chr05	23079328	2.45603e-10
MITE_MH63fam52_492	chr05	3013922	1.10349e-12
MITE_MH63fam54_286	chr05	23079328	2.847e-11
MITE_MH63fam57_380	chr05	3013922	3.28037e-11
MITE_MH63fam6_341	chr05	23079328	5.55017e-11
MITE_MH63fam60_261	chr05	3013922	1.80296e-11
MITE_MH63fam64_404	chr03	27177189	3.55976e-14
MITE_MH63fam72_365	chr05	3013922	9.49499e-17
MITE_MH63fam73_259	chr05	3013922	5.50592e-12
MITE_MH63fam74_487	chr12	15856288	2.6365e-07
MITE_MH63fam8_344	chr05	23079328	7.25726e-11
MITE_MH63fam86_312	chr05	23079328	3.59674e-11
MITE_MH63fam87_447	chr11	21011722	1.90226e-07
MITE_MH63fam9_352	chr05	3013922	4.86018e-11
MITE_MH63fam90_235	chr02	44980	4.60105e-08
MITE_MH63fam95_468	chr04	25667541	5.70469e-08
MITE_N22fam114_312	chr05	23079328	1.36153e-09
MITE_N22fam120_358	chr05	3013922	8.02325e-15
MITE_N22fam17_446	chr08	25753574	1.46271e-14
MITE_N22fam30_347	chr05	3013922	1.55954e-09
MITE_N22fam34_480	chr05	23079328	9.52125e-12
MITE_N22fam5_230	chr05	23079328	7.25487e-09
MITE_N22fam50_270	chr02	8322317	1.22683e-07
MITE_N22fam6_429	chr12	5728552	2.45547e-08
MITE_N22fam60_284	chr05	23079328	3.69825e-08
MITE_N22fam65_263	chr05	23079328	7.79534e-09
MITE_N22fam76_346	chr01	21687603	2.95223e-08
MITE_N22fam78_207	chr02	28244293	9.84912e-11
MITE_N22fam79_472	chr05	3013922	1.18769e-09
MITE_N22fam80_240	chr05	23079328	2.7839e-11
MITE_N22fam81_373	chr11	2499939	1.68734e-07
MITE_N22fam90_558	chr05	5791302	1.05754e-08
MITE_Oryza1fam118_255	chr02	11089809	1.33831e-08
MITE_Oryza1fam129_430	chr01	37236948	3.35646e-08
MITE_Oryza1fam129_430	chr09	14937048	2.91352e-07
MITE_Oryza1fam20_279	chr05	23079328	5.60935e-09
MITE_Oryza1fam30_242	chr05	3013922	4.63473e-08
MITE_Oryza1fam34_309	chr12	22203144	1.14282e-08
MITE_Oryza1fam54_363	chr03	12648918	1.97074e-08
MITE_Oryza1fam9_331	chr10	863753	4.20735e-08
MITE_Oryza1fam97_201	chr10	13086031	1.27485e-08
MITE_SE260100365fam431_365	chr11	25627032	2.9636e-22
MITE_SE260100371fam435_323	chr01	4684929	8.4366e-36
MITE_SE260100377fam438_239	chr03	15510998	5.32365e-12
MITE_SE260100385fam446_242	chr11	25827385	2.1721e-07
MITE_SE260100408fam456_235	chr05	23079328	3.19225e-09
MITE_SE260100419fam465_233	chr08	5115675	1.75091e-21
MITE_SE260100432fam473_283	chr04	15834988	7.88281e-10
MITE_SE260100451fam492_578	chr09	16170661	1.58979e-49
MITE_SE260200004fam129_476	chr06	7039632	6.99574e-08
MITE_SE260200005fam130_325	chr12	5728552	2.23843e-10
MITE_SE260200007fam132_685	chr12	5728552	3.35039e-11
MITE_SE260200242fam324_378	chr05	3013922	4.54385e-12
MITE_SE260200243fam325_371	chr05	3013922	4.57436e-09
MITE_SE260200244fam326_337	chr05	3013922	5.42388e-11
MITE_SE260200246fam328_589	chr01	1980280	7.79506e-12
MITE_SE260200247fam329_658	chr02	10417302	2.519e-10
MITE_SE260200249fam331_590	chr06	5127149	1.12054e-25
MITE_SE260200250fam332_548	chr04	14827052	3.39041e-09
MITE_SE260200251fam333_588	chr03	11855675	1.08281e-07
MITE_SE260200260fam341_706	chr08	20196288	7.38882e-08
MITE_SE260200261fam342_789	chr06	3261758	5.93439e-16
MITE_SE260200267fam347_626	chr03	17006338	9.58893e-28
MITE_SE260200268fam348_247	chr07	685256	1.92041e-18
MITE_SE260200276fam354_556	chr08	14733796	1.99484e-07
MITE_SE260200279fam357_494	chr08	20348002	2.20699e-07
MITE_SE260200281fam359_688	chr08	24852421	8.29689e-09
MITE_SE260200284fam362_764	chr03	14384194	5.65497e-14
MITE_SE260200288fam366_293	chr05	15231448	1.19893e-08
MITE_SE260200291fam369_561	chr10	11556288	1.29395e-09
MITE_SE260200293fam371_479	chr08	5117846	3.34337e-17
MITE_SE260200294fam372_532	chr05	3013922	1.78315e-10
MITE_SE260200296fam374_529	chr04	15084838	1.68374e-09
MITE_SE260200302fam379_689	chr09	6215263	1.33704e-10
MITE_SE260200304fam381_478	chr02	24741181	1.06362e-07
MITE_SE260200305fam382_733	chr02	25227384	6.30431e-11
MITE_SE260200306fam383_797	chr12	1999537	1.95186e-11
MITE_SE260200309fam385_395	chr02	10083889	8.63902e-20
MITE_SE260200311fam387_347	chr02	33853869	1.09516e-07
MITE_SE260200312fam388_459	chr10	3775311	6.22433e-08
MITE_SE260200317fam393_764	chr05	3013922	4.54137e-08
MITE_SE260200325fam400_609	chr05	2086673	9.46229e-26
MITE_SE260200332fam404_521	chr10	21879538	4.62096e-13
MITE_SE260200333fam405_545	chr11	8645142	2.88206e-08
MITE_SE260200334fam406_386	chr11	5557646	5.79697e-14
MITE_SE260200345fam416_712	chr09	9910671	3.72776e-13
MITE_SE260200355fam424_672	chr06	11497103	1.96798e-09
MITE_SE260200437fam478_269	chr07	7645849	3.56457e-18
MITE_SE260200440fam481_523	chr10	2183873	1.05903e-09
MITE_SE260200441fam482_523	chr06	3292814	2.00256e-11
MITE_SE260200445fam486_575	chr08	6012454	4.38091e-11
MITE_SE260200447fam488_564	chr03	15335022	1.25757e-11
MITE_SE260200475fam516_526	chr07	17993532	5.54415e-45
MITE_SE260200479fam520_585	chr05	5179002	2.3455e-17
MITE_SE260200482fam523_754	chr11	26484402	3.75012e-54
MITE_SE260200483fam524_595	chr10	9565958	2.34914e-13
MITE_SE260200486fam527_795	chr04	21294092	2.15812e-08
MITE_SE260200487fam528_691	chr01	28946170	2.25615e-07
MITE_SE260200488fam529_630	chr09	13886985	1.18083e-08
MITE_SE260200489fam530_780	chr09	8035802	2.0459e-24
MITE_SE260200490fam531_410	chr08	11760988	1.33451e-32
MITE_SE260200492fam533_394	chr03	27264781	5.37328e-20
MITE_SE260200494fam535_719	chr07	26086658	2.64992e-08
MITE_SE260300145fam240_467	chr11	17349622	5.45881e-17
MITE_SE260300147fam242_743	chr01	1965680	8.34142e-14
MITE_SE260300149fam244_584	chr08	9872700	8.6168e-16
MITE_SE260300152fam247_272	chr01	34967039	4.28062e-08
MITE_SE260300153fam248_736	chr06	6204893	5.66267e-13
MITE_SE260300159fam254_224	chr04	18768823	3.34908e-08
MITE_SE260300174fam267_528	chr06	850572	3.7379e-13
MITE_SE260300182fam275_586	chr11	26257678	2.02051e-13
MITE_SE260300205fam293_637	chr04	11150981	4.27516e-09
MITE_SE260300214fam301_757	chr04	13709031	8.4148e-09
MITE_SE260300224fam310_784	chr09	14164885	1.61802e-07
MITE_SE260300232fam316_302	chr12	3479172	5.46172e-10
MITE_SE260300235fam318_632	chr06	9286706	4.28627e-15
MITE_SE260300235fam318_632	chr02	21022953	1.86e-11
MITE_SE260300236fam319_528	chr05	3013922	2.0728e-11
MITE_SE260300453fam494_634	chr08	15422476	4.9374e-08
MITE_SE260300454fam495_407	chr04	17786167	8.19098e-13
MITE_SE260300472fam513_468	chr05	3013922	9.09097e-10
MITE_SE260300474fam515_768	chr04	7157830	2.15012e-20
MITE_SE260400086fam191_796	chr11	25028591	2.13338e-07
MITE_SE260500008fam133_284	chr01	1138792	1.6449e-08
MITE_SE260500012fam137_263	chr04	32225867	1.37149e-07
MITE_SE260500014fam139_284	chr06	22059463	2.013e-16
MITE_SE260500019fam142_207	chr02	23209372	1.83041e-09
MITE_SE260500032fam152_377	chr11	1947738	1.9966e-15
MITE_SE260500034fam153_252	chr09	21426108	2.41299e-07
MITE_SE260500035fam154_493	chr07	17387042	1.26262e-07
MITE_SE260500040fam158_239	chr07	24940671	2.52e-07
MITE_SE260500045fam159_240	chr04	956724	9.40053e-08
MITE_SE260500053fam165_437	chr08	17106988	1.05119e-09
MITE_SE260500076fam186_269	chr04	13811748	1.28315e-07
MITE_SE260500083fam191_248	chr04	20595347	1.60137e-07
MITE_SE260500092fam196_334	chr03	30872309	3.42765e-10
MITE_SE260500094fam198_334	chr04	31993960	2.42512e-24
MITE_SE260500095fam199_349	chr12	17498952	5.89183e-23
MITE_SE260500097fam201_259	chr10	4520359	3.20066e-11
MITE_SE260500106fam206_335	chr08	9760345	3.97136e-11
MITE_SE260500111fam211_334	chr05	23079328	1.26112e-08
MITE_SE260500112fam219_340	chr04	4661093	1.03365e-07
MITE_SE260500114fam216_339	chr08	5986702	5.61554e-08
MITE_SE260500120fam218_284	chr01	24081249	4.75638e-18
MITE_SE260500126fam223_221	chr05	23079328	1.91302e-08
MITE_SE260500130fam227_284	chr05	3013922	2.0472e-11
MITE_SE260500131fam228_209	chr03	8033544	4.66193e-10
MITE_SE260500135fam232_394	chr12	4102399	9.34019e-12
MITE_SE260500460fam501_599	chr03	23944889	2.21614e-08
MITE_SE260500462fam503_737	chr02	712683	2.47925e-07
MITE_SE260500463fam504_674	chr01	14348696	7.88574e-09
RIX_comp_IRGSP_B_P517.830_Map3	chr07	19492397	2.93749e-30
RIX_comp_IRGSP_B_R1043_Map13_reversed	chr11	11212059	5.34223e-16
RIX_comp_IRGSP_B_R11146_Map3_reversed	chr10	1494662	9.78769e-37
RIX_comp_IRGSP_B_R11147_Map3_reversed	chr07	18756861	3.38333e-25
RIX_comp_IRGSP_B_R11162_Map3	chr10	1869683	2.10876e-59
RIX_comp_IRGSP_B_R1167_Map3_reversed	chr01	16630115	1.72411e-11
RIX_comp_IRGSP_B_R1172_Map3	chr06	13411219	3.91254e-26
RIX_comp_IRGSP_B_R12760_Map4_reversed	chr06	16090611	2.66352e-07
RIX_comp_IRGSP_B_R1285_Map19_reversed	chr07	17492058	3.13748e-08
RIX_comp_IRGSP_B_R1433_Map10_reversed	chr10	11119799	3.94828e-28
RIX_comp_IRGSP_B_R1542_Map9_reversed	chr11	21809470	1.33467e-12
RIX_comp_IRGSP_B_R1901_Map15	chr09	20973821	5.09501e-22
RIX_comp_IRGSP_B_R2071_Map8_reversed	chr04	25180090	9.78243e-08
RIX_comp_IRGSP_B_R2165_Map8	chr12	20051035	1.29585e-30
RIX_comp_IRGSP_B_R2176_Map9_reversed	chr03	9188363	7.08781e-09
RIX_comp_IRGSP_B_R2237_Map5_reversed	chr09	21772915	1.01236e-24
RIX_comp_IRGSP_B_R2357_Map5_reversed	chr11	24224639	3.72054e-23
RIX_comp_IRGSP_B_R2441_Map6	chr09	6453389	5.06681e-46
RIX_comp_IRGSP_B_R2465_Map3_reversed	chr04	21724884	9.74267e-10
RIX_comp_IRGSP_B_R2622_Map5	chr08	5682837	2.04033e-27
RIX_comp_IRGSP_B_R264_Map6	chr02	23838055	1.0593e-18
RIX_comp_IRGSP_B_R2857_Map3	chr01	392234	6.80787e-14
RIX_comp_IRGSP_B_R2942_Map5_reversed	chr02	2836008	1.18524e-11
RIX_comp_IRGSP_B_R2948_Map3_reversed	chr10	16419053	1.45057e-73
RIX_comp_IRGSP_B_R3012_Map7	chr11	20508021	1.27709e-10
RIX_comp_IRGSP_B_R3374_Map4	chr12	20051035	1.12426e-76
RIX_comp_IRGSP_B_R341_Map3	chr01	14152714	1.02128e-08
RIX_comp_IRGSP_B_R371_Map20_reversed	chr04	8682121	1.0595e-08
RIX_comp_IRGSP_B_R3790_Map3	chr09	9939805	4.52304e-18
RIX_comp_IRGSP_B_R4118_Map4_reversed	chr11	23749284	4.96342e-35
RIX_comp_IRGSP_B_R4301_Map5	chr08	16164785	1.30718e-11
RIX_comp_IRGSP_B_R4372_Map5_reversed	chr08	3003861	4.41843e-21
RIX_comp_IRGSP_B_R4385_Map3_reversed	chr07	9586956	1.69474e-07
RIX_comp_IRGSP_B_R4416_Map10_reversed	chr11	9816235	3.9137e-11
RIX_comp_IRGSP_B_R4490_Map6	chr11	21841817	1.47308e-21
RIX_comp_IRGSP_B_R4655_Map8_reversed	chr01	42540147	1.94701e-16
RIX_comp_IRGSP_B_R50_Map3	chr04	6969628	4.75145e-22
RIX_comp_IRGSP_B_R5461_Map4	chr02	5540836	1.03204e-08
RIX_comp_IRGSP_B_R5846_Map9_reversed	chr11	13692724	1.77187e-10
RIX_comp_IRGSP_B_R5922_Map12_reversed	chr08	9905810	6.26089e-10
RIX_comp_IRGSP_B_R593_Map5_reversed	chr12	10900890	1.20194e-11
RIX_comp_IRGSP_B_R6361_Map5	chr04	7190447	5.66454e-16
RIX_comp_IRGSP_B_R6643_Map5_reversed	chr04	12282008	2.13819e-21
RIX_comp_IRGSP_B_R6660_Map4_reversed	chr06	8892670	1.11646e-15
RIX_comp_IRGSP_B_R6680_Map3_reversed	chr06	10697573	8.5748e-34
RIX_comp_IRGSP_B_R6711_Map5_reversed	chr06	23696314	2.19776e-12
RIX_comp_IRGSP_B_R7007_Map12_reversed	chr11	8862366	2.33076e-117
RIX_comp_IRGSP_B_R7303_Map5_reversed	chr12	17923249	8.89546e-10
RIX_comp_IRGSP_B_R734_Map6	chr11	23056267	9.60529e-33
RIX_comp_IRGSP_B_R7837_Map3_reversed	chr01	2761585	2.16863e-51
RIX_comp_IRGSP_B_R7854_Map3	chr07	1770463	1.72042e-29
RIX_comp_IRGSP_B_R7879_Map3	chr11	21811922	7.70537e-24
RIX_comp_IRGSP_B_R8278_Map5_reversed	chr08	16366956	9.82672e-11
RIX_comp_IRGSP_B_R945_Map5	chr05	3357142	8.4966e-13
RIX_comp_MH63_B_P342.753_Map3_reversed	chr11	5678452	4.09659e-14
RIX_comp_MH63_B_R1076_Map3	chr01	15128298	1.32159e-18
RIX_comp_MH63_B_R2028_Map3_reversed	chr06	3777645	4.19214e-32
RIX_comp_MH63_B_R203_Map5	chr08	27130437	2.17323e-21
RIX_comp_MH63_B_R2225_Map4_reversed	chr09	11459388	2.967e-10
RIX_comp_MH63_B_R2354_Map9_reversed	chr11	26784352	5.70571e-19
RIX_comp_MH63_B_R2555_Map12	chr05	8759176	3.15143e-10
RIX_comp_MH63_B_R3107_Map6	chr11	23993235	1.19366e-08
RIX_comp_MH63_B_R4593_Map3	chr12	24265244	9.31793e-36
RIX_comp_MH63_B_R4962_Map4_reversed	chr12	12906518	1.71246e-11
RIX_comp_MH63_B_R5588_Map3	chr04	1286588	8.5701e-24
RIX_comp_MH63_B_R5765_Map3_reversed	chr08	9760345	1.03755e-09
RIX_comp_MH63_B_R74_Map3	chr07	5305132	1.86332e-09
RIX_comp_MH63_B_R861_Map4_reversed	chr08	18948779	4.02807e-76
RIX_comp_MH63_B_R8957_Map3_reversed	chr12	20127033	8.11283e-25
RIX_comp_N22_B_P762.521_Map3_reversed	chr05	8675311	3.05283e-14
RIX_comp_N22_B_R1790_Map5	chr03	30832352	2.37188e-19
RIX_comp_N22_B_R3587_Map3_reversed	chr09	22377104	1.36608e-08
RIX_comp_N22_B_R4203_Map6	chr04	32189893	4.60284e-17
RIX_comp_N22_B_R5515_Map4	chr07	16710631	2.59121e-15
RIX_comp_N22_B_R6876_Map4	chr02	5601591	3.71295e-09
RIX_comp_N22_B_R6939_Map3_reversed	chr06	8770567	6.70541e-23
RIX_comp_N22_B_R6972_Map3	chr07	27126260	1.01915e-33
RIX_comp_N22_B_R7798_Map3	chr03	15997011	3.61498e-13
RIX_comp_N22_B_R8265_Map3	chr12	15102438	1.1689e-14
