## Supplemental Table S7 for "The replicative amplification of MITEs and their impact on rice trait variability"

### Sheet: Sheet1
Table S7. Information related to the GWAsS leading SNPs and TIPs associated with family copy number .
Family	SNP chromosome	SNP position	TIP chromosome	TIP start	TIP end	TIP Window	TIP Distance to SNP (Kb)
MITE_SE260500112fam219_340	chr04	4661093	chr04	4689891	4689911	chr04_4689500_4690500	28.798
MITE_Oryza1fam54_363	chr03	12648918	chr03	12637679	12637699	chr03_12637000_12638000	11.22
MITE_SE260300235fam318_632	chr02	21022953	chr02	21053888	21053908	chr02_21053500_21054500	30.935
MITE_SE260300235fam318_632	chr06	9286706	chr06	9200927	9200947	Chr06_9200000_9201000	85.76
MITE_N22fam81_373	chr11	2499939	chr11	2513067	2513087	chr11_2513000_2513500	13.128
MITE_SE260200291fam369_561	chr10	11556288	chr10	11537070	11537090	chr10_11535500_11537500	19.199
MITE_SE260500462fam503_737	chr02	712683	chr02	700752	700772	chr02_698500_701000	11.912
MITE_SE260200281fam359_688	chr08	24852421	chr08	24862916	24862936	chr08_24862000_24866000	10.495
MITE_SE260500012fam137_263	chr04	32225867	chr04	32198966	32198986	chr04_32198500_32199000	26.882
MITE_SE260200296fam374_529	chr04	15084838	chr04	15070532	15070552	chr04_15070000_15071000	14.287
MITE_SE260200345fam416_712	chr04	21104992	chr04	21169320	21169340	chr04_21168500_21170500	64.328
MITE_SE260500135fam232_394	chr12	4102399	chr12	4086048	4086068	chr12_4085500_4086500	16.332
MITE_SE260200345fam416_712	chr09	9910671	chr09	9912107	9912127	chr09_9912000_9912500	1.436
MITE_SE260200447fam488_564	chr03	15335022	chr03	15317706	15317726	chr03_15317500_15318000	17.297
MITE_SE260200267fam347_626	chr03	17006338	chr03	16972807	16972827	chr03_16972500_16974000	33.512
MITE_SE260200486fam527_795	chr04	21294092	chr04	21221315	21221335	chr04_21220500_21221500	72.758
MITE_MH63fam122_280	chr02	24381350	chr02	24410395	24410415	chr02_24410000_24411000	29.045
MITE_SE260300182fam275_586	chr11	26257678	chr11	26252034	26252054	chr11_26251500_26254000	5.625
MITE_SE260200441fam482_523	chr06	3292814	chr06	3309734	3309754	chr06_3309500_3310000	16.92
MITE_SE260200288fam366_293	chr05	15231448	chr05	15214321	15214341	chr05_15213500_15214500	17.108
MITE_MH63fam64_404	chr11	16397983	chr11	16445400	16445420	chr11_16445000_16446000	47.417
MITE_SE260200284fam362_764	chr03	14384194	chr03	14391161	14391181	chr03_14390500_14392000	6.967
MITE_SE260500106fam206_335	chr08	9760345	chr08	9685460	9685480	chr08_9684500_9685500	74.866
MITE_SE260300153fam248_736	chr09	6749601	chr09	6749283	6749303	chr09_6748500_6750500	0.299
MITE_SE260200445fam486_575	chr08	6012454	chr08	5994742	5994762	chr08_5993000_5995000	17.693
MITE_SE260200445fam486_575	chr01	3526305	chr01	3523896	3523916	chr01_3523000_3524000	2.39
MITE_SE260300147fam242_743	chr08	16630855	chr08	16593828	16593848	chr08_16593500_16594000	37.008
MITE_SE260200355fam424_672	chr06	11497103	chr06	11498189	11498209	chr06_11498000_11499000	1.086
MITE_SE260200293fam371_479	chr08	5117846	chr08	5101119	5101139	chr08_5100000_5101500	16.708
MITE_SE260200325fam400_609	chr05	2086673	chr05	2006399	2006419	chr05_2006000_2006500	80.255
MITE_SE260500092fam196_334	chr03	30872309	chr03	30878144	30878164	chr03_30877500_30878500	5.835
MITE_SE260300147fam242_743	chr01	1965680	chr01	1975878	1975898	chr01_1975500_1976500	10.198
MITE_SE260500008fam133_284	chr01	1138792	chr01	1132656	1132676	chr01_1130500_1133000	6.117
MITE_SE260200325fam400_609	chr07	1692484	chr07	1690562	1690582	chr07_1689500_1691000	1.903
MITE_SE260300152fam247_272	chr01	34967039	chr01	34968394	34968414	chr01_34968000_34969000	1.355
MITE_SE260200260fam341_706	chr08	20196288	chr08	20184939	20184959	chr08_20183500_20185000	11.33
MITE_SE260500120fam218_284	chr01	24081249	chr01	24082493	24082513	chr01_24082000_24083000	1.244
MITE_SE260500014fam139_284	chr06	22059463	chr06	22040011	22040031	chr06_22039500_22040500	19.433
MITE_SE260100365fam431_365	chr01	19509364	chr01	19547950	19547970	chr01_19547500_19549000	38.586
MITE_SE260200440fam481_523	chr10	2183873	chr10	2154477	2154497	chr10_2154000_2155000	29.377
MITE_SE260500095fam199_349	chr12	17498952	chr12	17499687	17499707	chr12_17499500_17500000	0.735
MITE_SE260300232fam316_302	chr12	3479172	chr12	3444338	3444358	chr12_3442500_3445500	34.815
MITE_SE260200246fam328_589	chr01	1980280	chr01	1973551	1973571	chr01_1972000_1974500	6.71
MITE_SE260300145fam240_467	chr11	17349622	chr11	17276753	17276773	chr11_17276000_17277000	72.85
MITE_SE260500094fam198_334	chr04	31993960	chr04	32051725	32051745	chr04_32051500_32052000	57.765
MITE_N22fam17_446	chr04	16215419	chr04	16152199	16152219	chr04_16151500_16152500	63.201
MITE_Oryza1fam118_255	chr02	11089809	chr02	11051285	11051305	chr02_11051000_11051500	38.505
MITE_SE260200302fam379_689	chr09	6215263	chr09	6152183	6152203	chr09_6151000_6152500	63.061
MITE_SE260200492fam533_394	chr03	27264781	chr03	27238393	27238413	chr03_27236500_27238500	26.369
MITE_SE260200261fam342_789	chr06	3261758	chr06	3312259	3312279	chr06_3312000_3313500	50.501
MITE_SE260200306fam383_797	chr12	1999537	chr12	1962725	1962745	chr12_1961500_1964000	36.793
MITE_N22fam17_446	chr08	25753574	chr08	25739669	25739689	chr08_25739000_25740000	13.886
MITE_N22fam17_446	chr12	17727387	chr12	17637139	17637159	chr12_17634000_17638000	90.229
MITE_SE260200268fam348_247	chr07	685256	chr07	664108	664128	chr07_663500_665000	21.129
MITE_SE260200489fam530_780	chr09	8035802	chr09	8106353	8106373	chr09_8106000_8107000	70.551
MITE_SE260200334fam406_386	chr06	1042248	chr06	971028	971048	chr06_970500_972500	71.201
MITE_SE260200334fam406_386	chr11	5557646	chr11	5561053	5561073	chr11_5560000_5562000	3.407
MITE_SE260100377fam438_239	chr03	15510998	chr03	15498186	15498206	chr03_15495500_15498500	12.793
MITE_SE260200249fam331_590	chr06	5127149	chr06	5157324	5157344	chr06_5155000_5158500	30.175
MITE_SE260200494fam535_719	chr09	11025353	chr09	10966806	10966826	chr09_10966000_10967500	58.528
MITE_SE260400086fam191_796	chr11	25028591	chr11	25010711	25010731	chr11_25009500_25012000	17.861
MITE_SE260200475fam516_526	chr07	17993532	chr07	17957920	17957940	chr07_17957000_17958000	35.593
MITE_SE260200309fam385_395	chr02	10083889	chr02	10121028	10121048	chr02_10120500_10122000	37.139
MITE_SE260200487fam528_691	chr01	28946170	chr01	28989094	28989114	chr01_28988000_28990000	42.924
MITE_SE260100419fam465_233	chr08	5115675	chr08	5074264	5074284	chr08_5073500_5074500	41.392
MITE_Oryza1fam129_430	chr09	14937048	chr09	14934704	14934724	chr09_14934500_14935000	2.5
RIX_comp_IRGSP_B_P517.830_Map3	chr06	9526926	chr06	9470824	9470844	chr06_9470000_9471000	56.083
RIX_comp_IRGSP_B_P517.830_Map3	chr07	19492397	chr07	19523118	19523138	chr07_19523000_19524000	30.721
RIX_comp_IRGSP_B_P517.830_Map3	chr12	2768041	chr12	2771915	2771935	chr12_2771000_2773000	3.874
RIX_comp_IRGSP_B_R11146_Map3_reversed	chr10	1494662	chr10	1501652	1501672	chr10_1501000_1505000	6.99
RIX_comp_IRGSP_B_R11162_Map3	chr08	5577401	chr08	5573084	5573104	chr08_5572000_5574000	4.298
RIX_comp_IRGSP_B_R11162_Map3	chr10	1869683	chr10	1944767	1944787	chr10_1944000_1946000	75.084
RIX_comp_IRGSP_B_R1285_Map19_reversed	chr07	17492058	chr07	17541277	17541297	chr07_17541000_17542000	49.219
RIX_comp_IRGSP_B_R1433_Map10_reversed	chr10	11119799	chr10	11160013	11160033	chr10_11160000_11162000	40.214
RIX_comp_IRGSP_B_R1542_Map9_reversed	chr01	19143108	chr01	19126134	19126154	chr01_19125000_19127000	16.955
RIX_comp_IRGSP_B_R1542_Map9_reversed	chr11	21809470	chr11	21823131	21823151	chr11_21822000_21824000	13.661
RIX_comp_IRGSP_B_R1901_Map15	chr01	23782740	chr01	23794698	23794718	chr01_23794000_23795000	11.958
RIX_comp_IRGSP_B_R1901_Map15	chr09	20973821	chr09	21004229	21004249	chr09_21004000_21006000	30.408
RIX_comp_IRGSP_B_R2237_Map5_reversed	chr10	676254	chr10	610786	610806	chr10_610000_611000	65.449
RIX_comp_IRGSP_B_R2357_Map5_reversed	chr11	24224639	chr11	24218247	24218267	chr11_24217000_24219000	6.373
RIX_comp_IRGSP_B_R2441_Map6	chr09	6453389	chr09	6426344	6426364	chr09_6424000_6427000	27.026
RIX_comp_IRGSP_B_R2622_Map5	chr01	935871	chr01	957486	957506	chr01_957000_958000	21.615
RIX_comp_IRGSP_B_R2622_Map5	chr08	5682837	chr08	5636601	5636621	chr08_5636000_5637000	46.217
RIX_comp_IRGSP_B_R264_Map6	chr02	23838055	chr02	23812835	23812855	chr02_23812000_23813000	25.201
RIX_comp_IRGSP_B_R2857_Map3	chr01	392234	chr01	408105	408125	chr01_408000_409000	15.871
RIX_comp_IRGSP_B_R2948_Map3_reversed	chr10	16419053	chr10	16418643	16418663	chr10_16418000_16419000	0.391
RIX_comp_IRGSP_B_R3012_Map7	chr11	20508021	chr11	20472390	20472410	chr11_20471000_20473000	35.612
RIX_comp_IRGSP_B_R3374_Map4	chr02	10998476	chr02	10928360	10928380	chr02_10928000_10929000	70.097
RIX_comp_IRGSP_B_R3790_Map3	chr09	9939805	chr09	9932804	9932824	chr09_9932000_9933000	6.982
RIX_comp_IRGSP_B_R3790_Map3	chr12	4217772	chr12	4242243	4242263	chr12_4242000_4243000	24.471
RIX_comp_IRGSP_B_R4118_Map4_reversed	chr09	9417612	chr09	9411278	9411298	chr09_9411000_9412000	6.315
RIX_comp_IRGSP_B_R4118_Map4_reversed	chr11	23749284	chr11	23749747	23749767	chr11_23749000_23750000	0.463
RIX_comp_IRGSP_B_R4372_Map5_reversed	chr08	3003861	chr08	3000026	3000046	chr08_2999000_3001000	3.816
RIX_comp_IRGSP_B_R4372_Map5_reversed	chr11	6541923	chr11	6591955	6591975	chr11_6591000_6593000	50.032
RIX_comp_IRGSP_B_R4490_Map6	chr01	14614948	chr01	14585602	14585622	chr01_14584000_14586000	29.327
RIX_comp_IRGSP_B_R4490_Map6	chr11	21841817	chr11	21784115	21784135	chr11_21783000_21785000	57.683
RIX_comp_IRGSP_B_R4655_Map8_reversed	chr01	42540147	chr01	42539441	42539461	chr01_42539000_42540000	0.687
RIX_comp_IRGSP_B_R593_Map5_reversed	chr08	5604358	chr08	5665949	5665969	chr08_5665000_5668000	61.591
RIX_comp_IRGSP_B_R593_Map5_reversed	chr12	10900890	chr12	10880874	10880894	chr12_10880000_10881000	19.997
RIX_comp_IRGSP_B_R6361_Map5	chr04	7190447	chr04	7177393	7177413	chr04_7177000_7178000	13.035
RIX_comp_IRGSP_B_R6643_Map5_reversed	chr04	12282008	chr04	12350561	12350581	chr04_12350000_12353000	68.553
RIX_comp_IRGSP_B_R6643_Map5_reversed	chr12	24265244	chr12	24314350	24314370	chr12_24314000_24315000	49.106
RIX_comp_IRGSP_B_R6660_Map4_reversed	chr06	8892670	chr06	8939931	8939951	chr06_8939000_8941000	47.261
RIX_comp_IRGSP_B_R6680_Map3_reversed	chr06	10697573	chr06	10703513	10703533	chr06_10703000_10704000	5.94
RIX_comp_IRGSP_B_R6711_Map5_reversed	chr06	23696314	chr06	23662096	23662116	chr06_23661000_23663000	34.199
RIX_comp_IRGSP_B_R6711_Map5_reversed	chr11	27492337	chr11	27569378	27569398	chr11_27569000_27570000	77.041
RIX_comp_IRGSP_B_R7007_Map12_reversed	chr11	8862366	chr11	8864373	8864393	chr11_8864000_8865000	2.007
RIX_comp_IRGSP_B_R7303_Map5_reversed	chr12	17923249	chr12	17844079	17844099	chr12_17843000_17845000	79.151
RIX_comp_IRGSP_B_R7837_Map3_reversed	chr01	2761585	chr01	2761968	2761988	chr01_2761000_2763000	0.383
RIX_comp_IRGSP_B_R7854_Map3	chr07	1770463	chr07	1750236	1750256	chr07_1750000_1751000	20.208
RIX_comp_IRGSP_B_R7879_Map3	chr11	21811922	chr11	21752235	21752255	chr11_21751000_21753000	59.668
RIX_comp_IRGSP_B_R8278_Map5_reversed	chr08	16366956	chr08	16360641	16360661	chr08_16360000_16361000	6.296
RIX_comp_IRGSP_B_R945_Map5	chr04	17585314	chr04	17495255	17495275	chr04_17493000_17496000	90.04
RIX_comp_IRGSP_B_R945_Map5	chr05	3357142	chr05	3391831	3391851	chr05_3391000_3392000	34.689
RIX_comp_MH63_B_R1076_Map3	chr11	20537345	chr11	20504283	20504303	chr11_20501000_20505000	33.043
RIX_comp_MH63_B_R2028_Map3_reversed	chr06	3777645	chr06	3786214	3786234	chr06_3786000_3787000	8.569
RIX_comp_MH63_B_R203_Map5	chr05	7300048	chr05	7324650	7324670	chr05_7324000_7325000	24.602
RIX_comp_MH63_B_R203_Map5	chr09	18057440	chr09	18096277	18096297	chr09_18096000_18097000	38.837
RIX_comp_MH63_B_R2354_Map9_reversed	chr07	1135083	chr07	1135310	1135330	chr07_1135000_1137000	0.227
RIX_comp_MH63_B_R2354_Map9_reversed	chr11	26784352	chr11	26709728	26709748	chr11_26709000_26711000	74.605
RIX_comp_MH63_B_R2555_Map12	chr05	8759176	chr05	8768995	8769015	chr05_8768000_8770000	9.819
RIX_comp_MH63_B_R3107_Map6	chr08	5711756	chr08	5702976	5702996	chr08_5702000_5703000	8.761
RIX_comp_MH63_B_R3107_Map6	chr11	23993235	chr11	24066778	24066798	chr11_24066000_24067000	73.543
RIX_comp_MH63_B_R4593_Map3	chr09	6211885	chr09	6289181	6289201	chr09_6288000_6290000	77.296
RIX_comp_MH63_B_R4593_Map3	chr12	24265244	chr12	24314380	24314400	chr12_24314000_24315000	49.136
RIX_comp_MH63_B_R5588_Map3	chr04	1286588	chr04	1301725	1301745	chr04_1301000_1302000	15.137
RIX_comp_MH63_B_R5588_Map3	chr05	23557423	chr05	23563986	23564006	chr05_23563000_23565000	6.563
RIX_comp_MH63_B_R5765_Map3_reversed	chr06	22126053	chr06	22037294	22037314	chr06_22035000_22038000	88.74
RIX_comp_MH63_B_R5765_Map3_reversed	chr08	9760345	chr08	9733749	9733769	chr08_9733000_9734000	26.577
RIX_comp_MH63_B_R74_Map3	chr07	5305132	chr07	5303375	5303395	chr07_5303000_5304000	1.738
RIX_comp_MH63_B_R861_Map4_reversed	chr08	18948779	chr08	18939474	18939494	chr08_18938000_18940000	9.286
RIX_comp_N22_B_P762.521_Map3_reversed	chr04	20834350	chr04	20830728	20830748	chr04_20830000_20831000	3.603
RIX_comp_N22_B_P762.521_Map3_reversed	chr05	8675311	chr05	8632703	8632723	chr05_8632000_8633000	42.589
RIX_comp_N22_B_P762.521_Map3_reversed	chr08	4090517	chr08	4022458	4022478	chr08_4022000_4023000	68.04
RIX_comp_N22_B_R1790_Map5	chr01	38445010	chr01	38426794	38426814	chr01_38426000_38427000	18.197
RIX_comp_N22_B_R1790_Map5	chr03	30832352	chr03	30840578	30840598	chr03_30840000_30841000	8.226
RIX_comp_N22_B_R4203_Map6	chr04	32189893	chr04	32184048	32184068	chr04_32183000_32185000	5.826
RIX_comp_N22_B_R5515_Map4	chr03	24742683	chr03	24781993	24782013	chr03_24781000_24783000	39.31
RIX_comp_N22_B_R5515_Map4	chr07	16710631	chr07	16725644	16725664	chr07_16725000_16726000	15.013
RIX_comp_N22_B_R6876_Map4	chr02	5601591	chr02	5589473	5589493	chr02_5589000_5590000	12.099
RIX_comp_N22_B_R6972_Map3	chr07	27126260	chr07	27161298	27161318	chr07_27161000_27162000	35.038
