## Supplemental Table S8 for "The replicative amplification of MITEs and their impact on rice trait variability"

### Sheet: Sheet1
Supplementary Table S8. GC content, Minimum Free Energy Structure and TE content (250 Kb region) of GF and non-GF loci of 25 MITE families present in LIMA::IRGC 81487-1 Genome.
Position	Family	Genetic factor?	GC 100*	GC 250*	GC 500*	MFE 100*	MFE 250*	MFE 500*	TE content (250 Kb region)
Chr05_7598115_7598479	MITE_SE260100365fam431_365	NO	0.4096	0.39	0.3812	-151.9	-213.5	-296.3	0.326684
Chr11_27858195_27857831	MITE_SE260100365fam431_365	NO	0.4078	0.4387	0.4406	-151.7	-238	-369.7	0.292346
Chr09_16692625_16692261	MITE_SE260100365fam431_365	NO	0.3918	0.3831	0.3746	-144.8	-207.7	-357.4	0.252648
Chr01_21016345_21016709	MITE_SE260100365fam431_365	YES	0.4291	0.4676	0.5066	-199	-311	-467.5	0.378417
Chr08_26540036_26540481	MITE_N22fam17_446	YES	0.3628	0.3693	0.3785	-157.7	-238.1	-368.3	0.219473
Chr09_10071334_10070889	MITE_N22fam17_446	NO	0.3457	0.3439	0.3806	-137.8	-197.2	-355.3	0.416754
Chr05_28607904_28608340	MITE_N22fam17_446	NO	0.3868	0.3996	0.4408	-173.2	-280.6	-455.5	0.184642
Chr05_2130836_2131281	MITE_N22fam17_446	NO	0.3504	0.3556	0.3585	-146.7	-216.4	-342.2	0.243527
Chr03_38279381_38279619	MITE_SE260100377fam438_239	NO	0.3676	0.3713	0.3724	(-120.70)	(-189.80)	(-320.10)	0.242501
Chr03_16310708_16310939	MITE_SE260100377fam438_239	YES	0.3295	0.3256	0.3363	(-96.90)	(-163.20)	(-306.50)	0.209878
Chr03_24550016_24550238	MITE_SE260100377fam438_239	NO	0.3152	0.3186	0.3404	(-74.69)	(-135.29)	(-246.19)	0.356611
Chr04_27334941_27335180	MITE_SE260100377fam438_239	NO	0.4123	0.4574	0.4875	(-122.14)	(-231.60)	(-407.50)	0.324526
Chr04_19995779_19995545	MITE_SE260100377fam438_239	NO	0.4124	0.436	0.4635	(-108.00)	(-228.40)	(-403.60)	0.215131
Chr11_9497193_9497416	MITE_SE260100377fam438_239	NO	0.3522	0.3402	0.3671	(-100.14)	(-168.14)	(-298.74)	0.453547
Chr11_4489239_4489470	MITE_SE260100377fam438_239	NO	0.3271	0.3967	0.4265	(-87.60)	(-169.40)	(-332.90)	0.316476
Chr01_8697710_8697474	MITE_SE260100377fam438_239	NO	0.3578	0.3492	0.3584	(-103.00)	(-169.70)	(-277.70)	0.297395
Chr01_34428569_34428807	MITE_SE260100377fam438_239	NO	0.3539	0.3469	0.3417	(-90.84)	(-152.54)	(-263.54)	0.19776
Chr06_10782803_10782567	MITE_SE260100377fam438_239	NO	0.3463	0.3274	0.3811	(-100.50)	(-148.20)	(-307.90)	0.391582
Chr06_5255103_5254514::Chr06:5129514-5380103(-)	MITE_SE260200249fam331_590	YES	0.3967	0.4298	0.4305	(-337.50)	(-441.10)	(-576.80)	0.268128
Chr11_25837515_25838109::Chr11:25712515-25963109(+)	MITE_SE260200249fam331_590	NO	0.3804	0.3894	0.3708	(-356.50)	(-430.10)	(-541.00)	0.38139
Chr11_25838108_25837512::Chr11:25712512-25963108(-)	MITE_SE260200249fam331_590	NO	0.3794	0.3896	0.3709	(-371.50)	(-453.90)	(-563.60)	0.381383
Chr02_8481560_8480982::Chr02:8355982-8606560(-)	MITE_SE260200249fam331_590	NO	0.3856	0.3692	0.3847	(-357.70)	(-424.50)	(-578.90)	0.407043
Chr02_8480983_8481559::Chr02:8355983-8606559(+)	MITE_SE260200249fam331_590	NO	0.3866	0.3699	0.3839	(-326.90)	(-376.80)	(-513.90)	0.407042
Chr08_2107987_2107396::Chr08:1982396-2232987(-)	MITE_SE260200249fam331_590	NO	0.3578	0.3676	0.4261	(-329.50)	(-413.60)	(-588.60)	0.289959
Chr08_3630474_3629876::Chr08:3504876-3755474(-)	MITE_SE260200249fam331_590	NO	0.3647	0.3661	0.3648	(-354.70)	(-426.60)	(-555.60)	0.27106
Chr08_2107396_2107988::Chr08:1982396-2232988(+)	MITE_SE260200249fam331_590	NO	0.3586	0.3672	0.4265	(-320.30)	(-381.30)	(-553.00)	0.289957
Chr01_22823031_22823620::Chr01:22698031-22948620(+)	MITE_SE260200249fam331_590	NO	0.3739	0.3747	0.365	(-325.90)	(-407.10)	(-550.80)	0.426982
Chr07_15820940_15820454::Chr07:15695454-15945940(-)	MITE_SE260200249fam331_590	NO	0.4475	0.4442	0.4381	(-321.00)	(-486.70)	(-633.10)	0.429653
Chr05_20356862_20357436::Chr05:20231862-20482436(+)	MITE_SE260200249fam331_590	NO	0.3979	0.3799	0.3666	(-339.60)	(-407.00)	(-556.70)	0.354825
Chr01_34927676_34927929::Chr01:34802676-35052929(+)	MITE_SE260200268fam348_247	NO	0.5121	0.5139	0.4653	(-146.50)	(-247.20)	(-372.10)	0.487698
Chr01_27967286_27967539::Chr01:27842286-28092539(+)	MITE_SE260200268fam348_247	NO	0.4525	0.4794	0.494	(-146.50)	(-251.60)	(-440.10)	0.230531
Chr01_2241844_2242084::Chr01:2116844-2367084(+)	MITE_SE260200268fam348_247	NO	0.4182	0.3838	0.3927	(-125.20)	(-200.80)	(-363.80)	0.22868
Chr07_665612_665359::Chr07:540359-790612(-)	MITE_SE260200268fam348_247	YES	0.4658	0.4489	0.4637	(-147.30)	(-255.80)	(-446.10)	0.260293
Chr07_7535152_7535405::Chr07:7410152-7660405(+)	MITE_SE260200268fam348_247	NO	0.4238	0.4223	0.3695	(-152.30)	(-277.60)	(-456.50)	0.264804
Chr07_27111943_27111701::Chr07:26986701-27236943(-)	MITE_SE260200268fam348_247	NO	0.4118	0.4097	0.3591	(-124.40)	(-193.80)	(-286.10)	0.319727
Chr04_31384214_31383961::Chr04:31258961-31509214(-)	MITE_SE260200268fam348_247	NO	0.4371	0.4701	0.4964	(-149.80)	(-254.30)	(-452.30)	0.205524
Chr04_5343523_5343776::Chr04:5218523-5468776(+)	MITE_SE260200268fam348_247	NO	0.3996	0.3838	0.328	(-121.10)	(-175.90)	(-275.30)	0.360723
Chr02_32973508_32973714::Chr02:32848508-33098714(+)	MITE_SE260200268fam348_247	NO	0.4212	0.4589	0.4892	(-109.40)	(-229.50)	(-420.80)	0.187226
Chr03_24619022_24618337::Chr03:24618237-24619122(-)	MITE_SE260200281fam359_688	NO	0.3672	0.3662	0.362	(-328.10)	(-406.70)	(-518.30)	0.391136
Chr11_22335155_22334474::Chr11:22334374-22335255(-)	MITE_SE260200281fam359_688	NO	0.3814	0.3768	0.4105	(-395.10)	(-462.50)	(-626.70)	0.341781
Chr11_1658103_1658791::Chr11:1658003-1658891(+)	MITE_SE260200281fam359_688	NO	0.3604	0.346	0.3448	(-321.30)	(-386.10)	(-539.30)	0.136815
Chr02_2075206_2074534::Chr02:2074434-2075306(-)	MITE_SE260200281fam359_688	NO	0.3773	0.407	0.4695	(-342.60)	(-434.40)	(-651.00)	0.187851
Chr09_5218629_5219307::Chr09:5218529-5219407(+)	MITE_SE260200281fam359_688	NO	0.4043	0.3981	0.388	(-393.80)	(-455.70)	(-579.80)	0.44852
Chr08_25694139_25693459::Chr08:25693359-25694239(-)	MITE_SE260200281fam359_688	YES	0.3705	0.3669	0.3542	(-365.10)	(-435.70)	(-530.10)	0.292568
Chr08_24180925_24180248::Chr08:24180148-24181025(-)	MITE_SE260200281fam359_688	NO	0.3706	0.3866	0.3822	(-341.50)	(-438.80)	(-568.60)	0.327473
Chr07_18463138_18463824::Chr07:18463038-18463924(+)	MITE_SE260200281fam359_688	NO	0.3871	0.3592	0.3582	(-304.60)	(-386.90)	(-517.70)	0.441209
Chr05_17580295_17580848::Chr05:17580195-17580948(+)	MITE_SE260200281fam359_688	NO	0.4077	0.4141	0.3992	(-189.20)	(-265.50)	(-529.64)	0.320914
Chr10_4960326_4960858::Chr10:4960226-4960958(+)	MITE_SE260200281fam359_688	NO	0.3825	0.3847	0.3884	(-202.70)	(-354.30)	(-537.30)	0.421739
Chr01_13157487_13157990::Chr01:13157387-13158090(+)	MITE_SE260200281fam359_688	NO	0.4168	0.4227	0.4098	(-184.90)	(-283.60)	(-418.40)	0.40978
Chr03_12206890_12206413::Chr03:12081413-12331890(-)	MITE_SE260200293fam371_479	NO	0.3501	0.3593	0.3622	(-231.20)	(-346.50)	(-490.30)	0.216754
Chr08_4638817_4638346::Chr08:4513346-4763817(-)	MITE_SE260200293fam371_479	YES	0.3756	0.3872	0.3535	(-241.80)	(-344.40)	(-442.50)	0.335456
Chr01_34285677_34285206::Chr01:34160206-34410677(-)	MITE_SE260200293fam371_479	NO	0.3383	0.346	0.3365	(-230.70)	(-294.80)	(-433.30)	0.225379
Chr09_14594980_14594507::Chr09:14469507-14719980(-)	MITE_SE260200293fam371_479	NO	0.3343	0.334	0.3218	(-208.80)	(-271.30)	(-372.90)	0.358035
Chr02_6099358_6098884::Chr02:5973884-6224358(-)	MITE_SE260200293fam371_479	NO	0.3383	0.3234	0.3311	(-228.30)	(-299.10)	(-412.90)	0.260223
Chr02_23144111_23143650::Chr02:23018650-23269111(-)	MITE_SE260200293fam371_479	NO	0.3918	0.4277	0.4435	(-245.70)	(-366.00)	(-544.40)	0.338652
Chr02_9837852_9838344::Chr02:9712852-9963344(+)	MITE_SE260200293fam371_479	NO	0.3425	0.3659	0.4021	(-246.40)	(-320.90)	(-464.70)	0.441523
Chr05_22295346_22294864::Chr05:22169864-22420346(-)	MITE_SE260200293fam371_479	NO	0.3475	0.3707	0.4251	(-265.30)	(-344.80)	(-515.80)	0.312881
Chr12_4393453_4393946::Chr12:4268453-4518946(+)	MITE_SE260200293fam371_479	NO	0.355	0.3565	0.3697	(-241.60)	(-325.00)	(-586.60)	0.22126
Chr05_1987941_1988549::Chr05:1862941-2113549(+)	MITE_SE260200325fam400_609	YES	0.5198	0.472	0.4415	(-243.90)	(-313.70)	(-431.00)	0.260056
Chr04_28685122_28684511::Chr04:28559511-28810122(-)	MITE_SE260200325fam400_609	NO	0.5216	0.4968	0.4742	(-252.80)	(-345.10)	(-501.30)	0.152619
Chr11_29541168_29540585::Chr11:29415585-29666168(-)	MITE_SE260200325fam400_609	NO	0.5287	0.4746	0.4466	(-244.00)	(-360.60)	(-499.80)	0.479997
Chr06_10512385_10511925::Chr06:10386925-10637385(-)	MITE_SE260200325fam400_609	NO	0.5652	0.5281	0.489	(-193.40)	(-287.60)	(-426.70)	0.255869
Chr03_30500599_30499888::Chr03:30374888-30625599(-)	MITE_SE260200345fam416_712	NO	0.4501	0.4302	0.415	(-276.80)	(-345.60)	(-465.50)	0.234772
Chr03_30971807_30971106::Chr03:30846106-31096807(-)	MITE_SE260200345fam416_712	NO	0.4728	0.4538	0.4668	(-269.60)	(-340.00)	(-512.50)	0.282468
Chr06_31685081_31684373::Chr06:31559373-31810081(-)	MITE_SE260200345fam416_712	NO	0.4548	0.428	0.3923	(-259.10)	(-330.90)	(-453.50)	0.169855
Chr09_10574116_10573414::Chr09:10448414-10699116(-)	MITE_SE260200345fam416_712	YES	0.4745	0.48	0.48	(-287.60)	(-389.10)	(-584.10)	0.325526
Chr09_12073837_12073317::Chr09:11948317-12198837(-)	MITE_SE260200345fam416_712	NO	0.5111	0.4892	0.4559	(-217.80)	(-312.90)	(-474.50)	0.369551
Chr01_8257043_8256335::Chr01:8131335-8382043(-)	MITE_SE260200345fam416_712	NO	0.4405	0.4197	0.3905	(-290.30)	(-363.10)	(-489.80)	0.260538
Chr11_27568651_27567965::Chr11:27442965-27693651(-)	MITE_SE260200345fam416_712	NO	0.4831	0.4975	0.4609	(-303.60)	(-414.60)	(-519.90)	0.280738
Chr11_28311900_28312420::Chr11:28186900-28437420(+)	MITE_SE260200345fam416_712	NO	0.5306	0.4873	0.4513	(-224.60)	(-303.70)	(-437.60)	0.466877
Chr12_23579527_23580045::Chr12:23454527-23705045(+)	MITE_SE260200345fam416_712	NO	0.5292	0.4951	0.4572	(-220.00)	(-321.00)	(-423.50)	0.26814
Chr08_4277835_4278358::Chr08:4277735-4278458(+)	MITE_SE260200441fam482_523	NO	0.4025	0.3822	0.3125	(-253.70)	(-379.10)	(-535.80)	0.172799
Chr08_14066084_14066636::Chr08:14065984-14066736(+)	MITE_SE260200441fam482_523	NO	0.383	0.3878	0.3976	(-280.40)	(-348.60)	(-474.80)	0.457841
ChrUN-Ctg110_55859_55307::ChrUN-Ctg110:55207-55959(-)	MITE_SE260200441fam482_523	NO	0.4043	0.3945	0.3911	(-264.90)	(-346.30)	(-483.30)	NA
Chr06_3454952_3454402::Chr06:3454302-3455052(-)	MITE_SE260200441fam482_523	YES	0.4013	0.3905	0.389	(-254.10)	(-334.80)	(-471.00)	NA
Chr01_6400437_6400967::Chr01:6400337-6401067(+)	MITE_SE260200441fam482_523	NO	0.3877	0.3505	0.3471	(-223.40)	(-264.20)	(-367.30)	NA
Chr07_29055986_29056537::Chr07:29055886-29056637(+)	MITE_SE260200441fam482_523	NO	0.3901	0.4139	0.3823	(-277.90)	(-383.80)	(-494.20)	NA
Chr05_5848558_5849119::Chr05:5848458-5849219(+)	MITE_SE260200441fam482_523	NO	0.364	0.3553	0.3511	(-250.00)	(-327.80)	(-430.30)	NA
Chr09_7532232_7532772::Chr09:7407232-7657772(+)	MITE_SE260200445fam486_575	NO	0.3919	0.3808	0.3844	(-211.70)	(-276.80)	(-401.80)	0.454642
Chr05_29405568_29406141::Chr05:29280568-29531141(+)	MITE_SE260200445fam486_575	NO	0.3765	0.37	0.4189	(-191.10)	(-256.10)	(-417.40)	0.167879
Chr04_36218354_36217786::Chr04:36092786-36343354(-)	MITE_SE260200445fam486_575	NO	0.3385	0.3464	0.3693	(-215.60)	(-284.70)	(-405.60)	0.188735
Chr04_28003173_28002598::Chr04:27877598-28128173(-)	MITE_SE260200445fam486_575	NO	0.3742	0.4056	0.4502	(-188.50)	(-282.60)	(-448.90)	0.199098
Chr01_3437273_3436701::Chr01:3311701-3562273(-)	MITE_SE260200445fam486_575	YES	0.3549	0.3461	0.3683	(-172.70)	(-240.90)	(-378.50)	0.192847
Chr03_15406570_15405988::Chr03:15280988-15531570(-)	MITE_SE260200445fam486_575	NO	0.3811	0.3715	0.3704	(-181.40)	(-248.20)	(-359.60)	0.263898
Chr01_30416671_30417217::Chr01:30416571-30417317(+)	MITE_SE260200487fam528_691	YES	0.4826	0.4312	0.3997	-226.8	-297.7	-426.9	0.286099
Chr11_14252009_14251740::Chr11:14126740-14377009(-)	MITE_SE260300152fam247_272	NO	0.4009	0.3563	0.3601	(-144.00)	(-336.20)	(-743.80)	0.765352
Chr02_23072809_23073082::Chr02:22947809-23198082(+)	MITE_SE260300152fam247_272	NO	0.4144	0.4295	0.4949	(-145.70)	(-231.20)	(-466.34)	0.28926
Chr08_8635139_8634877::Chr08:8509877-8760139(-)	MITE_SE260300152fam247_272	NO	0.4069	0.416	0.4453	(-139.00)	(-226.70)	(-421.00)	0.301748
Chr01_36551949_36551679::Chr01:36426679-36676949(-)	MITE_SE260300152fam247_272	YES	0.3851	0.3818	0.4504	(-133.30)	(-213.40)	(-382.40)	0.286211
Chr01_35211616_35211894::Chr01:35086616-35336894(+)	MITE_SE260300152fam247_272	NO	0.3682	0.3548	0.338	(-125.30)	(-190.50)	(-310.60)	0.262344
Chr10_16899800_16899557::Chr10:16774557-17024800(-)	MITE_SE260300152fam247_272	NO	0.4718	0.4145	0.4167	(-143.70)	(-219.17)	(-363.40)	0.317068
Chr09_9665909_9665649::Chr09:9540649-9790909(-)	MITE_SE260300152fam247_272	NO	0.387	0.3961	0.4079	(-109.80)	(-171.20)	(-316.60)	0.410589
Chr11_25717143_25716407::Chr11:25591407-25842143(-)	MITE_SE260300153fam248_736	NO	0.3942	0.3754	0.352	(-255.70)	(-319.60)	(-405.40)	0.399153
Chr06_6220891_6220157::Chr06:6095157-6345891(-)	MITE_SE260300153fam248_736	NO	0.4036	0.3906	0.3651	(-244.90)	(-305.80)	(-448.70)	0.285262
Chr06_2414342_2415076::Chr06:2289342-2540076(+)	MITE_SE260300153fam248_736	NO	0.3662	0.3566	0.3812	(-224.80)	(-327.60)	(-472.90)	0.280445
Chr09_7572585_7571851::Chr09:7446851-7697585(-)	MITE_SE260300153fam248_736	YES	0.3972	0.4198	0.4296	(-241.10)	(-338.30)	(-479.60)	0.475564
Chr01_25226426_25227141::Chr01:25101426-25352141(+)	MITE_SE260300153fam248_736	NO	0.376	0.3868	0.3738	(-215.70)	(-315.50)	(-473.50)	0.280298
Chr01_13660203_13659478::Chr01:13534478-13785203(-)	MITE_SE260300153fam248_736	NO	0.4162	0.4506	0.4817	(-269.30)	(-375.60)	(-578.90)	0.424836
Chr03_29452948_29453517::Chr03:29327948-29578517(+)	MITE_SE260300153fam248_736	NO	0.3628	0.4153	0.3722	(-180.00)	(-288.50)	(-418.10)	0.402767
Chr12_3408631_3408930::Chr12:3408531-3409030(+)	MITE_SE260300232fam316_302	YES	0.3768	0.3717	0.3641	(-109.27)	(-179.57)	(-290.67)	0.199769
Chr09_10621546_10621847::Chr09:10621446-10621947(+)	MITE_SE260300232fam316_302	NO	0.4032	0.3795	0.3559	(-116.30)	(-168.40)	(-268.60)	0.335452
Chr09_12787946_12787646::Chr09:12787546-12788046(-)	MITE_SE260300232fam316_302	NO	0.412	0.375	0.3385	(-108.40)	(-167.60)	(-270.40)	0.298821
Chr05_11305664_11305966::Chr05:11305564-11306066(+)	MITE_SE260300232fam316_302	NO	0.512	0.5212	0.523	(-149.80)	(-258.00)	(-461.40)	0.617162
Chr05_6126887_6127171::Chr05:6126787-6127271(+)	MITE_SE260300232fam316_302	NO	0.3512	0.3457	0.3497	(-90.30)	(-169.90)	(-299.90)	0.310527
Chr05_5887037_5886751::Chr05:5886651-5887137(-)	MITE_SE260300232fam316_302	NO	0.4136	0.3651	0.3507	(-115.30)	(-177.40)	(-281.00)	0.295957
ChrUN-Ctg99_71494_71798::ChrUN-Ctg99:71394-71898(+)	MITE_SE260300232fam316_302	NO	0.4563	0.4303	0.3765	(-140.40)	(-220.60)	(-334.40)	NA
ChrUN-Ctg44_217336_217640::ChrUN-Ctg44:217236-217740(+)	MITE_SE260300232fam316_302	NO	0.4563	0.4316	0.3773	(-140.40)	(-221.10)	(-337.40)	NA
Chr06_13338792_13339096::Chr06:13338692-13339196(+)	MITE_SE260300232fam316_302	NO	0.4563	0.4303	0.3765	(-140.40)	(-220.60)	(-334.40)	NA
Chr10_24383502_24383791::Chr10:24383402-24383891(+)	MITE_SE260300232fam316_302	NO	0.4663	0.455	0.4368	(-118.00)	(-206.70)	(-331.70)	NA
Chr03_22775464_22775165::Chr03:22775065-22775564(-)	MITE_SE260300232fam316_302	NO	0.3968	0.363	0.3741	(-101.00)	(-154.60)	(-289.40)	NA
Chr11_2272647_2272883::Chr11:2272547-2272983(+)	MITE_SE260300232fam316_302	NO	0.3876	0.3777	0.3875	(-84.00)	(-165.70)	(-315.50)	NA
Chr04_30167914_30167685::Chr04:30167585-30168014(-)	MITE_SE260300232fam316_302	NO	0.4452	0.4335	0.4239	(-112.60)	(-197.10)	(-337.50)	NA
Chr04_8411851_8412149::Chr04:8411751-8412249(+)	MITE_SE260300232fam316_302	NO	0.4759	0.4386	0.4622	(-131.70)	(-181.90)	(-347.20)	NA
Chr07_24605182_24605487::Chr07:24605082-24605587(+)	MITE_SE260300232fam316_302	NO	0.4198	0.4149	0.41	(-103.30)	(-171.70)	(-288.20)	NA
Chr04_34353347_34353681::Chr04:34353247-34353781(+)	MITE_SE260500106fam206_335	NO	0.4139	0.3705	0.3246	(-110.60)	(-165.60)	(-255.40)	0.21973
Chr11_24301696_24301363::Chr11:24301263-24301796(-)	MITE_SE260500106fam206_335	NO	0.409	0.3914	0.3548	(-118.80)	(-192.90)	(-309.30)	0.262051
Chr01_43432284_43431949::Chr01:43431849-43432384(-)	MITE_SE260500106fam206_335	NO	0.4822	0.4838	0.439	(-132.40)	(-218.30)	(-349.30)	0.267989
Chr01_4325204_4325485::Chr01:4325104-4325585(+)	MITE_SE260500106fam206_335	NO	0.4241	0.4417	0.4169	(-86.60)	(-207.50)	(-341.00)	0.172906
Chr03_17074684_17074350::Chr03:17074250-17074784(-)	MITE_SE260500106fam206_335	NO	0.427	0.4245	0.3951	(-109.10)	(-202.90)	(-318.70)	0.338564
Chr08_8978572_8978237::Chr08:8978137-8978672(-)	MITE_SE260500106fam206_335	YES	0.4355	0.4503	0.4165	(-108.50)	(-213.10)	(-345.60)	0.398414
Chr01_30787176_30786891::Chr01:30786791-30787276(-)	MITE_SE260500120fam218_284	NO	0.3423	0.3796	0.4459	(-93.10)	(-192.00)	(-392.80)	0.210492
Chr01_25472619_25472345::Chr01:25472245-25472719(-)	MITE_SE260500120fam218_284	YES	0.3755	0.3953	0.4325	(-98.90)	(-176.90)	(-290.90)	0.242466
Chr01_41660216_41659932::Chr01:41659832-41660316(-)	MITE_SE260500120fam218_284	NO	0.3781	0.4247	0.4447	(-115.30)	(-200.50)	(-389.60)	0.18519
Chr01_9345487_9345773::Chr01:9345387-9345873(+)	MITE_SE260500120fam218_284	NO	0.3704	0.3868	0.3927	(-95.40)	(-167.70)	(-300.04)	0.229873
Chr11_10750068_10749778::Chr11:10749678-10750168(-)	MITE_SE260500120fam218_284	NO	0.4102	0.3937	0.3698	(-107.20)	(-165.00)	(-258.30)	0.351716
Chr10_6816424_6816712::Chr10:6816324-6816812(+)	MITE_SE260500120fam218_284	NO	0.3893	0.4277	0.4682	(-101.50)	(-170.40)	(-333.50)	0.376842
Chr02_36198917_36198653::Chr02:36198553-36199017(-)	MITE_SE260500120fam218_284	NO	0.4418	0.4202	0.4241	(-115.40)	(-189.80)	(-318.10)	0.230421
Chr08_2205523_2205306::Chr08:2205206-2205623(-)	MITE_SE260500120fam218_284	NO	0.4317	0.3724	0.3533	(-97.60)	(-155.20)	(-267.30)	0.348386
Chr03_3039661_3039935::Chr03:3039561-3040035(+)	MITE_SE260500120fam218_284	NO	0.4093	0.4341	0.4788	(-130.40)	(-220.60)	(-406.00)	0.225241
Chr01_36098369_36098758::Chr01:36098269-36098858(+)	MITE_SE260500135fam232_394	NO	0.4669	0.5118	0.5342	(-182.30)	(-306.30)	(-493.20)	0.212857
Chr01_9091735_9092130::Chr01:9091635-9092230(+)	MITE_SE260500135fam232_394	NO	0.3647	0.3754	0.3871	(-140.80)	(-207.60)	(-340.00)	0.196286
Chr01_41421008_41421402::Chr01:41420908-41421502(+)	MITE_SE260500135fam232_394	NO	0.4057	0.4139	0.4455	(-190.50)	(-306.60)	(-471.40)	0.312527
Chr01_10081_9694::Chr01:9594-10181(-)	MITE_SE260500135fam232_394	NO	0.431	0.4115	0.4189	(-164.60)	(-243.30)	(-392.40)	NA
Chr12_4019165_4019557::Chr12:4019065-4019657(+)	MITE_SE260500135fam232_394	YES	0.4392	0.4596	0.4325	(-163.52)	(-263.72)	(-400.82)	NA
Chr05_27009640_27010031::Chr05:27009540-27010131(+)	MITE_SE260500135fam232_394	NO	0.4044	0.3962	0.3666	(-169.00)	(-242.80)	(-342.90)	NA
Chr05_25480395_25480774::Chr05:25480295-25480874(+)	MITE_SE260500135fam232_394	NO	0.3886	0.4403	0.4112	(-129.50)	(-217.80)	(-315.50)	NA
Chr02_36513880_36514275::Chr02:36513780-36514375(+)	MITE_SE260500135fam232_394	NO	0.3697	0.3497	0.3254	(-151.30)	(-217.50)	(-295.10)	NA
Chr03_24958655_24958320::Chr03:24958220-24958755(-)	MITE_SE260500135fam232_394	NO	0.3869	0.3892	0.4067	(-146.79)	(-237.99)	(-381.69)	NA
Chr03_7200094_7199804::Chr03:7199704-7200194(-)	MITE_SE260500135fam232_394	NO	0.3959	0.4165	0.431	(-137.34)	(-215.54)	(-368.14)	NA
* 100, 250 and 500 refers to basepair upstream/downstream regions. Ie, GC 100* means the GC content of the MITE insertion plus 100bp upstream/downstream
